# Life on the edge: microbial diversity, resistome, and virulome in soils from the Union Glacier cold desert

**DOI:** 10.1101/2024.05.13.594038

**Authors:** Patricio Arros, Daniel Palma, Matías Gálvez-Silva, Alexis Gaete, Hugo Gonzalez, Gabriela Carrasco, José Coche, Ian Perez, Jorge Gallardo-Cerda, Eduardo Castro-Nallar, Cristóbal Galbán, Macarena A. Varas, Marco Campos, Jacqueline Acuña, Milko Jorquera, Francisco P. Chávez, Verónica Cambiazo, Andrés E. Marcoleta

## Abstract

The high-latitude regions of Antarctica remain among the most remote, extreme, and least explored areas on Earth. Despite the highly restrictive conditions, microbial life has been found in these environments, although with limited information on their genetic properties and functional capabilities. Moreover, the accelerated melting of the Antarctic permafrost, the increasing exposure of soils, and the growing human transit pose the question of whether these environments could be a source of microbes or genes that could emerge and cause global health problems. In this line, although a high bacterial diversity and autochthonous multidrug-resistant bacteria have been found in soils of the Antarctic Peninsula, we still lack information regarding the resistome of areas closer to the South Pole. Moreover, no previous studies have evaluated the pathogenic potential of microbes inhabiting Antarctic soils. In this work, we combined metagenomic and culture-dependent approaches to investigate the microbial diversity, resistome, virulome, and mobile genetic elements (MGEs) in soils from Union Glacier, a high-latitude cold desert in West Antarctica. Despite the low organic matter content, diverse bacterial lineages were found, predominating Actinomycetota and Pseudomonadota, with limited archaeal and fungal taxa. We recovered more than 80 species-level representative genomes (SRGs) of predominant bacterial taxa and the archaeon *Nitrosocosmicus* sp. Diverse putative resistance and virulence genes were predicted among the SRGs, metagenomic reads, and contigs. Furthermore, we characterized bacterial isolates resistant to up to 24 clinical antibiotics, mainly *Pseudomonas*, *Arthrobacter*, *Plantibacter,* and *Flavobacterium*. Moreover, some isolates produced putative virulence factors, including siderophores, pyocyanins, and exoenzymes with hemolytic, lecithinase, protease, and DNAse activity. This evidence uncovers a largely unexplored resistome and virulome hosted by deep Antarctica’s soil microbial communities and the presence of bacteria with pathogenic potential, highlighting the relevance of One Health approaches for environmental surveillance in the white continent.

**HIGHLIGHTS:**

-Union Glacier soils host a microbial community dominated by bacteria, mainly from the phylum Actinomycetota.
-Archaea from the *Nitrosocosmicus* genus (family Nitrosphaeraceae) were ubiquitously detected.
-Although extreme and remote, these soils host multidrug-resistant and potentially pathogenic bacteria. Some were cultured and tested *in vitro*.
-Metagenomes and species-level representative genomes revealed diverse putative resistance and virulence genes.
-Part of the putative antimicrobial resistance genes and virulence factors could be associated with mobile elements in bacterial genomes.
