## Supplementary Figures and Tables for "Life on the edge: microbial diversity, resistome, and virulome in soils from the Union Glacier cold desert": Supplementary_Table_5_SRGs_features.xlsx

### Sheet: Sheet1
Supplementary Table 5. Main stats of the species-level representative genomes (SRGs) recovered from Union Glacier soil metagenomes
SRG	Genome accession	Total lenght (bp)	GC content (%)	Nº contigs	Completeness (%)	Contamination (%)	Strain heterogeneity	Quality score	GTDB classification	Relative Abundance in RD (%)	Relative Abundance in RU (%)
RDP_SRG_01	JBBJOY000000000	1767807	66.6783	350	66.95	6.9	55.56	32.45	d__Bacteria;p__Actinomycetota;c__Thermoleophilia;o__Solirubrobacterales;f__70-9;g__RSA11;s__	0.337246	0
RDP_SRG_02	JBBJOX000000000	2874852	58.1268	393	87.43	1.89	100	77.98	d__Bacteria;p__Chloroflexota;c__Chloroflexia;o__Thermomicrobiales;f__UBA6265;g__;s__	0.152461	0
RDP_SRG_03	JBBJOW000000000	3785571	71.1373	116	92.49	4.56	0	69.69	d__Bacteria;p__Actinomycetota;c__Thermoleophilia;o__Solirubrobacterales;f__Solirubrobacteraceae;g__;s__	0.892619	0
RDP_SRG_04	JBBJOV000000000	3750916	66.0779	178	98.83	2.19	0	87.88	d__Bacteria;p__Actinomycetota;c__Rubrobacteria;o__Rubrobacterales;f__Rubrobacteraceae;g__Rubrobacter_D;s__	0.359406	0.242882
RDP_SRG_05	JBBJOU000000000	2473904	73.7621	421	82.76	0.85	0	78.51	d__Bacteria;p__Actinomycetota;c__Acidimicrobiia;o__Acidimicrobiales;f__JACDCH01;g__JACDCH01;s__	0.372602	0
RDP_SRG_06	JBBJOT000000000	2504587	62.7458	580	58.87	3.07	0	43.52	d__Bacteria;p__Actinomycetota;c__Rubrobacteria;o__Rubrobacterales;f__Rubrobacteraceae;g__SCSIO-52915;s__	0.149978	0.12276
RDP_SRG_07	JBBJOS000000000	3580408	49.6579	39	96.58	3.42	25	79.48	d__Bacteria;p__Acidobacteriota;c__Blastocatellia;o__Pyrinomonadales;f__Pyrinomonadaceae;g__OLB17;s__	1.32361	0
RDP_SRG_08	JBBJOR000000000	3087954	45.0281	673	68.89	5.33	7.14	42.24	d__Bacteria;p__Bacteroidota;c__Bacteroidia;o__Chitinophagales;f__Chitinophagaceae;g__JACDAZ01;s__	0.109545	0
RDP_SRG_09	JBBJOQ000000000	2149613	62.2302	474	68.42	1.89	0	58.97	d__Bacteria;p__Chloroflexota;c__Chloroflexia;o__Thermomicrobiales;f__UBA6265;g__JACCYX01;s__	0.141926	0
RDP_SRG_10	JBBJOP000000000	3776003	45.4156	226	92.31	5.13	0	66.66	d__Bacteria;p__Acidobacteriota;c__Blastocatellia;o__Pyrinomonadales;f__Pyrinomonadaceae;g__GCA-002050365;s__GCA-002050365 sp013813755	2.42618	0.0512685
RDP_SRG_11	JBBJOO000000000	3199160	70.1375	198	75.48	4.77	78.57	51.63	d__Bacteria;p__Actinomycetota;c__Actinomycetia;o__Propionibacteriales;f__Nocardioidaceae;g__Nocardioides;s__	2.4677	0.0182653
RDP_SRG_12	JBBJON000000000	2574904	71.1585	172	78.63	0.12	100	78.03	d__Bacteria;p__Actinomycetota;c__Thermoleophilia;o__Solirubrobacterales;f__Solirubrobacteraceae;g__CADCVQ01;s__	1.37082	0
RDP_SRG_13	JBBJOM000000000	5115541	38.8026	1100	68.5	1.49	30	61.05	d__Bacteria;p__Bacteroidota;c__Bacteroidia;o__Chitinophagales;f__Chitinophagaceae;g__Segetibacter;s__Segetibacter sp002050375	0.255472	0.0649683
RDP_SRG_14	JBBJOL000000000	1782093	63.4653	340	74.63	1.75	50	65.88	d__Bacteria;p__Actinomycetota;c__Rubrobacteria;o__Rubrobacterales;f__Rubrobacteraceae;g__JACDDK01;s__JACDDK01 sp013817025	0.248523	0.0188354
RDP_SRG_15	JBBJOK000000000	3241983	35.6264	452	77.53	0.53	33.33	74.88	d__Bacteria;p__Bacteroidota;c__Bacteroidia;o__Chitinophagales;f__Chitinophagaceae;g__JADGPY01;s__	0.470587	0.111448
RDP_SRG_16	JBBJOJ000000000	1856934	70.9844	115	74.83	4.7	41.67	51.33	d__Bacteria;p__Actinomycetota;c__Thermoleophilia;o__Solirubrobacterales;f__Solirubrobacteraceae;g__CADCVQ01;s__	1.84754	0.0100495
RDP_SRG_17	JBBJOI000000000	3409901	68.7724	88	95.4	1.72	0	86.8	d__Bacteria;p__Actinomycetota;c__Thermoleophilia;o__Gaiellales;f__Gaiellaceae;g__JACCRW01;s__	0.384906	0.121529
RDP_SRG_18	JBBJOH000000000	1483185	71.3392	281	72.17	0.86	0	67.87	d__Bacteria;p__Actinomycetota;c__Thermoleophilia;o__Solirubrobacterales;f__Thermoleophilaceae;g__JAAYBF01;s__	0.284796	0.118858
RDP_SRG_19	JBBJOG000000000	2149316	65.2646	32	96.24	0.44	100	94.04	d__Bacteria;p__Pseudomonadota;c__Alphaproteobacteria;o__Sphingomonadales;f__Sphingomonadaceae;g__Sphingomicrobium;s__	0.749639	0.0359667
RDP_SRG_20	JBBJOF000000000	1412867	69.5332	138	64.08	6.03	0	33.93	d__Bacteria;p__Actinomycetota;c__Thermoleophilia;o__Solirubrobacterales;f__Thermoleophilaceae;g__JAAYBF01;s__	2.53129	0.0157263
RDP_SRG_21	JBBJOE000000000	3074970	69.5858	418	91.93	0	0	91.93	d__Bacteria;p__Chloroflexota;c__Chloroflexia;o__Thermomicrobiales;f__UBA6265;g__JACCVE01;s__	0.250626	0
RDP_SRG_22	JBBJOD000000000	4782488	42.49	613	82.8	1.08	0	77.4	d__Bacteria;p__Bacteroidota;c__Bacteroidia;o__Chitinophagales;f__Chitinophagaceae;g__JADCRZ01;s__	0.129469	0
RDP_SRG_23	JBBJOC000000000	2037409	70.0912	387	61.09	5.84	46.15	31.89	d__Bacteria;p__Actinomycetota;c__Acidimicrobiia;o__Acidimicrobiales;f__;g__;s__	0.172753	0
RDP_SRG_24	JBBJOB000000000	2081083	73.1052	292	83.23	0	0	83.23	d__Bacteria;p__Actinomycetota;c__Thermoleophilia;o__Solirubrobacterales;f__Solirubrobacteraceae;g__JANDLV01;s__	0.59354	0
RDP_SRG_25	JBBJOA000000000	2624450	67.2078	705	62.96	2.56	0	50.16	d__Bacteria;p__Actinomycetota;c__Acidimicrobiia;o__Acidimicrobiales;f__Ilumatobacteraceae;g__Ilumatobacter;s__	0.175764	0
RDP_SRG_26	JBBJNZ000000000	2749587	67.215	381	71.83	4.91	28.57	47.28	d__Bacteria;p__Actinomycetota;c__Actinomycetia;o__Mycobacteriales;f__Geodermatophilaceae;g__JACCQS01;s__JACCQS01 sp013814015	0.34589	0.0955132
RDP_SRG_27	JBBJNY000000000	2571421	68.2517	385	80.98	9.79	3.12	32.03	d__Bacteria;p__Actinomycetota;c__Actinomycetia;o__Propionibacteriales;f__Nocardioidaceae;g__JACDHG01;s__JACDHG01 sp013821195	0.613351	0.18252
RDP_SRG_28	JBBJNX000000000	2364723	67.1938	407	81.32	0	0	81.32	d__Bacteria;p__Chloroflexota;c__Limnocylindria;o__QHBO01;f__QHBO01;g__JACDBZ01;s__	0.161725	0.0661132
RDP_SRG_29	JBBJNW000000000	2783121	70.6787	326	73.37	5.18	5.88	47.47	d__Bacteria;p__Actinomycetota;c__Actinomycetia;o__Propionibacteriales;f__Nocardioidaceae;g__Nocardioides;s__	0.335326	0
RDP_SRG_30	JBBJNV000000000	3498323	60.3387	45	97.8	6.04	50	67.6	d__Bacteria;p__Gemmatimonadota;c__Gemmatimonadetes;o__Gemmatimonadales;f__Gemmatimonadaceae;g__UBA4720;s__	0.25514	0.0263378
RDP_SRG_31	JBBJNU000000000	1922321	69.5126	244	82.83	0.86	0	78.53	d__Bacteria;p__Actinomycetota;c__Thermoleophilia;o__Solirubrobacterales;f__Thermoleophilaceae;g__JAAYBF01;s__	0.616659	0.0354616
RDP_SRG_32	JBBJNT000000000	4932430	69.0782	764	75.94	4.99	0	50.99	d__Bacteria;p__Actinomycetota;c__Thermoleophilia;o__Solirubrobacterales;f__Solirubrobacteraceae;g__AC-49;s__	0.367743	0
RDP_SRG_33	JBBJNS000000000	2224257	68.9845	223	92.59	1.85	50	83.34	d__Bacteria;p__Chloroflexota;c__Limnocylindria;o__Limnocylindrales;f__CSP1-4;g__Palsa-1032;s__	0.215283	0.114097
RUP_SRG_01	JBBJNR000000000	3376793	42.1562	129	96.05	0.1	100	95.55	d__Bacteria;p__Bacteroidota;c__Bacteroidia;o__Sphingobacteriales;f__Sphingobacteriaceae;g__Daejeonella;s__	0	0.270394
RUP_SRG_02	JBBJNQ000000000	2184768	71.5173	234	82.84	1.14	25	77.14	d__Bacteria;p__Actinomycetota;c__Actinomycetia;o__JACCYY01;f__JACCYY01;g__JACCYY01;s__JACCYY01 sp013696235	0.0229101	0.443548
RUP_SRG_03	JBBJNP000000000	3260754	63.3618	455	94.01	1.7	20	85.51	d__Bacteria;p__Actinomycetota;c__Rubrobacteria;o__Rubrobacterales;f__Rubrobacteraceae;g__Rubrobacter_D;s__Rubrobacter_D sp013698525	0	0.270941
RUP_SRG_04	JBBJNO000000000	2510799	63.3861	340	80.41	1.48	9.09	73.01	d__Bacteria;p__Pseudomonadota;c__Gammaproteobacteria;o__Xanthomonadales;f__Xanthomonadaceae;g__Luteimonas_C;s__	0.102706	0.239388
RUP_SRG_05	JBBJNN000000000	5469169	69.7235	204	98.35	4.5	0	75.85	d__Bacteria;p__Gemmatimonadota;c__Gemmatimonadetes;o__Gemmatimonadales;f__Gemmatimonadaceae;g__;s__	0	0.394388
RUP_SRG_06	JBBJNM000000000	1194743	68.7024	292	55.91	0	0	55.91	d__Bacteria;p__Chloroflexota;c__Limnocylindria;o__Limnocylindrales;f__CSP1-4;g__Palsa-1032;s__	0.0713239	0.111328
RUP_SRG_07	JBBJNL000000000	2092930	69.4561	331	73.49	6.08	69.23	43.09	d__Bacteria;p__Chloroflexota;c__Limnocylindria;o__Limnocylindrales;f__CSP1-4;g__SPCO01;s__	0	0.281519
RUP_SRG_08	JBBJNK000000000	3949443	60.7616	862	57.31	2.72	16.67	43.71	d__Bacteria;p__Pseudomonadota;c__Gammaproteobacteria;o__Burkholderiales;f__Burkholderiaceae;g__Telluria;s__	0	0.165352
RUP_SRG_09	JBBJNJ000000000	2518768	67.9292	336	87.37	1.67	0	79.02	d__Bacteria;p__Actinomycetota;c__Acidimicrobiia;o__Acidimicrobiales;f__Ilumatobacteraceae;g__JACDHN01;s__JACDHN01 sp013821025	0	0.256273
RUP_SRG_10	JBBJNI000000000	4139049	42.0826	223	92.2	1.13	0	86.55	d__Bacteria;p__Bacteroidota;c__Bacteroidia;o__Sphingobacteriales;f__Sphingobacteriaceae;g__Daejeonella;s__	0	0.194093
RUP_SRG_11	JBBJNH000000000	2436042	68.2431	19	66.41	1.38	0	59.51	d__Bacteria;p__Actinomycetota;c__Actinomycetia;o__Propionibacteriales;f__Nocardioidaceae;g__JACDHG01;s__	0	0.433162
RUP_SRG_12	JBBJNG000000000	2808753	68.8366	21	73.38	1.64	0	65.18	d__Bacteria;p__Actinomycetota;c__Actinomycetia;o__Propionibacteriales;f__Nocardioidaceae;g__JACCZT01;s__JACCZT01 sp013695785	0.0337728	0.162775
RUP_SRG_13	JBBJNF000000000	2647372	69.6958	22	73.94	2.69	40	60.49	d__Bacteria;p__Chloroflexota;c__Limnocylindria;o__Limnocylindrales;f__CSP1-4;g__SPCO01;s__SPCO01 sp013698385	0.0606299	0.156661
RUP_SRG_14	JBBJNE000000000	3230276	45.2364	32	82.62	6.84	27.27	48.42	d__Bacteria;p__Acidobacteriota;c__Blastocatellia;o__Pyrinomonadales;f__Pyrinomonadaceae;g__GCA-002050365;s__	0.115118	0.626418
RUP_SRG_15	JBBJND000000000	7106539	37.1327	27	82.07	5.52	7.69	54.47	d__Bacteria;p__Bacteroidota;c__Bacteroidia;o__Chitinophagales;f__Chitinophagaceae;g__Segetibacter;s__	0	0.216846
RUP_SRG_16	JBBJNC000000000	2454514	65.032	33	65	4.66	30.77	41.7	d__Bacteria;p__Actinomycetota;c__Actinomycetia;o__Propionibacteriales;f__Nocardioidaceae;g__;s__	0	0.224111
RUP_SRG_17	JBBJNB000000000	1869422	71.1696	45	58.49	4.31	10	36.94	d__Bacteria;p__Actinomycetota;c__Thermoleophilia;o__Solirubrobacterales;f__Thermoleophilaceae;g__JAAYBF01;s__	0.130192	0.245585
RUP_SRG_18	JBBJNA000000000	3532577	64.98	100	62.89	6.42	29.17	30.79	d__Bacteria;p__Actinomycetota;c__Actinomycetia;o__Propionibacteriales;f__Nocardioidaceae;g__JACCZJ01;s__	0.0383942	0.285131
RUP_SRG_19	JBBJMZ000000000	3086938	69.1058	52	51.71	9.32	20.69	5.11	d__Bacteria;p__Actinomycetota;c__Actinomycetia;o__Mycobacteriales;f__Geodermatophilaceae;g__JACCTY01;s__	0.0575484	0.282059
RUP_SRG_20	JBBJMY000000000	5826843	62.6154	96	57.86	9.63	2.17	9.71	d__Bacteria;p__Bacteroidota;c__Bacteroidia;o__Cytophagales;f__Hymenobacteraceae;g__Hymenobacter;s__	0	0.0542676
RUP_SRG_21	JBBJMX000000000	3407847	35.5742	39	60.76	4.98	25	35.86	d__Bacteria;p__Bacteroidota;c__Bacteroidia;o__Chitinophagales;f__Chitinophagaceae;g__JADGPY01;s__	0.104784	0.269059
RUP_SRG_22	JBBJMW000000000	4252004	54.6236	48	61.4	0.85	0	57.15	d__Bacteria;p__Acidobacteriota;c__Blastocatellia;o__Pyrinomonadales;f__Pyrinomonadaceae;g__JACCTF01;s__	0	0.119965
RUP_SRG_23	JBBJMV000000000	2265804	72.4792	36	69.79	2.73	100	56.14	d__Bacteria;p__Actinomycetota;c__Thermoleophilia;o__Solirubrobacterales;f__Thermoleophilaceae;g__JACCZP01;s__	0.0227277	0.376495
RUP_SRG_24	JBBJMU000000000	3158174	69.2068	22	72.93	3.42	60	55.83	d__Bacteria;p__Actinomycetota;c__Acidimicrobiia;o__Acidimicrobiales;f__Ilumatobacteraceae;g__JACDHN01;s__JACDHN01 sp013815505	0.00650776	0.129732
RUP_SRG_25	JBBJMT000000000	4225124	62.3132	27	98.48	1.22	0	92.38	d__Bacteria;p__Pseudomonadota;c__Gammaproteobacteria;o__Burkholderiales;f__Casimicrobiaceae;g__VBCG01;s__	0	0.439933
RUP_SRG_26	JBBJMS000000000	3604145	65.9913	248	91.43	0.96	0	86.63	d__Bacteria;p__Pseudomonadota;c__Gammaproteobacteria;o__Burkholderiales;f__Burkholderiaceae_B;g__Variovorax;s__	0	0.168451
RUP_SRG_27	JBBJMR000000000	9066857	72.2638	552	85.37	4.52	0	62.77	d__Bacteria;p__Myxococcota;c__Polyangia;o__Polyangiales;f__Polyangiaceae;g__JADJRH01;s__	0	0.190754
RUP_SRG_28	JBBJMQ000000000	2516819	71.2317	260	77.76	0	0	77.76	d__Bacteria;p__Actinomycetota;c__Thermoleophilia;o__Solirubrobacterales;f__Thermoleophilaceae;g__JACCUC01;s__JACCUC01 sp013812485	0.0199867	2.44813
RUP_SRG_29	JBBJMP000000000	6568185	42.5351	43	99.01	1.97	0	89.16	d__Bacteria;p__Bacteroidota;c__Bacteroidia;o__Chitinophagales;f__Chitinophagaceae;g__JADCRZ01;s__	0	0.5207
RUP_SRG_30	JBBJMO000000000	3728849	68.2956	896	51.53	0	0	51.53	d__Bacteria;p__Planctomycetota;c__Planctomycetia;o__Isosphaerales;f__Isosphaeraceae;g__Singulisphaera;s__	0.0183709	0.100084
RUP_SRG_31	JBBJMN000000000	2258546	34.9359	185	97.57	1.94	0	87.87	d__Archaea;p__Thermoproteota;c__Nitrososphaeria;o__Nitrososphaerales;f__Nitrososphaeraceae;g__Nitrosocosmicus;s__	0	0.170451
RUP_SRG_32	JBBJMM000000000	3164219	37.2686	41	97.04	0	0	97.04	d__Bacteria;p__Bacteroidota;c__Bacteroidia;o__Chitinophagales;f__Chitinophagaceae;g__Ferruginibacter;s__	0	0.329725
RUP_SRG_33	JBBJML000000000	4767798	68.8007	78	94.18	0.94	0	89.48	d__Bacteria;p__Actinomycetota;c__Actinomycetia;o__Mycobacteriales;f__Nakamurellaceae;g__Nakamurella;s__	0	0.326773
RUP_SRG_34	JBBJMK000000000	3023546	64.2241	383	70.22	1.89	0	60.77	d__Bacteria;p__Chloroflexota;c__Chloroflexia;o__Thermobaculales;f__Thermobaculaceae;g__;s__	0	0.0806187
RUP_SRG_35	JBBJMJ000000000	3193649	67.1359	30	97.15	0.69	0	93.7	d__Bacteria;p__Actinomycetota;c__Actinomycetia;o__Propionibacteriales;f__Nocardioidaceae;g__Aeromicrobium;s__	0	0.343073
RUP_SRG_36	JBBJMI000000000	5317686	44.9792	14	99.69	0.56	0	96.89	d__Bacteria;p__Bacteroidota;c__Bacteroidia;o__Cytophagales;f__Cyclobacteriaceae;g__Chryseolinea;s__	0	0.326748
RUP_SRG_37	JBBJMH000000000	2122161	63.2445	290	71.02	0.88	0	66.62	d__Bacteria;p__Actinomycetota;c__Rubrobacteria;o__Rubrobacterales;f__Rubrobacteraceae;g__JACDGB01;s__JACDGB01 sp013815485	0	0.79049
RUP_SRG_38	JBBJMG000000000	3223095	54.1998	30	95.68	1.71	0	87.13	d__Bacteria;p__Acidobacteriota;c__Blastocatellia;o__Pyrinomonadales;f__Pyrinomonadaceae;g__OLB17;s__	0	0.354812
RUP_SRG_39	JBBJMF000000000	2963216	69.1979	172	92.21	5.15	5.88	66.46	d__Bacteria;p__Actinomycetota;c__Actinomycetia;o__Propionibacteriales;f__Nocardioidaceae;g__;s__	0	0.502765
RUP_SRG_40	JBBJME000000000	7423158	55.0878	464	83.61	1.19	0	77.66	d__Bacteria;p__Planctomycetota;c__Planctomycetia;o__Planctomycetales;f__Planctomycetaceae;g__SXXK01;s__	0	0.144321
RUP_SRG_41	JBBJMD000000000	4342657	41.8531	353	78.97	0.99	0	74.02	d__Bacteria;p__Bacteroidota;c__Bacteroidia;o__Chitinophagales;f__Chitinophagaceae;g__Ferruginibacter;s__	0	0.134172
RUP_SRG_42	JBBJMC000000000	2084464	69.1073	382	70.77	0.57	0	67.92	d__Bacteria;p__Actinomycetota;c__Acidimicrobiia;o__Acidimicrobiales;f__Ilumatobacteraceae;g__JACDHN01;s__	0.00369509	0.146835
RUP_SRG_43	JBBJMB000000000	3576344	57.9787	391	68.96	1.71	0	60.41	d__Bacteria;p__Acidobacteriota;c__Blastocatellia;o__Pyrinomonadales;f__Pyrinomonadaceae;g__;s__	0	0.108555
RUP_SRG_44	JBBJMA000000000	3135331	70.1824	397	67.9	7.01	8.33	32.85	d__Bacteria;p__Actinomycetota;c__Acidimicrobiia;o__Acidimicrobiales;f__JAAYBP01;g__JAFBAD01;s__	0	0.122746
RUP_SRG_45	JBBJLZ000000000	4863572	40.7816	10	98.09	0.48	0	95.69	d__Bacteria;p__Bacteroidota;c__Bacteroidia;o__Sphingobacteriales;f__Sphingobacteriaceae;g__Pedobacter;s__	0	0.313372
RUP_SRG_46	JBBJLY000000000	9023201	68.5555	510	92.58	3.56	7.14	74.78	d__Bacteria;p__Myxococcota;c__Polyangia;o__Haliangiales;f__Haliangiaceae;g__JABFXX01;s__	0	0.196146
RUP_SRG_47	JBBJLX000000000	4157640	56.2439	557	57.45	4.78	0	33.55	d__Bacteria;p__Acidobacteriota;c__Terriglobia;o__Bryobacterales;f__Bryobacteraceae;g__JACMLA01;s__	0	0.0801451
RUP_SRG_48	JBBJLW000000000	3712843	68.4402	102	96.15	1.44	66.67	88.95	d__Bacteria;p__Actinomycetota;c__Thermoleophilia;o__Gaiellales;f__Gaiellaceae;g__JACCRW01;s__	0	0.371365
RUP_SRG_49	JBBJLV000000000	3987623	56.0866	103	95.73	4.27	0	74.38	d__Bacteria;p__Acidobacteriota;c__Blastocatellia;o__Pyrinomonadales;f__Pyrinomonadaceae;g__JACCYN01;s__JACCYN01 sp013696465	0	0.474501
RUP_SRG_50	JBBJLU000000000	2620541	43.8252	94	87.77	0.25	0	86.52	d__Bacteria;p__Bacteroidota;c__Bacteroidia;o__Chitinophagales;f__Chitinophagaceae;g__Ferruginibacter;s__	0	0.163005
