## Supplementary Figures and Tables for "Life on the edge: microbial diversity, resistome, and virulome in soils from the Union Glacier cold desert": Supplementary_Table_6_SRGs_with_ARGs.xlsx

### Sheet: SRG_ARGs
Supplementary Table 6. Putative antibiotic resistance genes identified among the species-level representative genomes (SRGs) recovered from Union Glacier soil
Site	SRG	Contig	cstart	cend	qseqid	qlen	sseqid	slen	qstart	qend	sstart	send	evalue	len	pident	qcov	scov	len%	Type	Subtype	Mechanism_group	Mechanism_subgroup
RDP	RDP_SRG_01.fasta	MBC-RDOWN_F0-S0_23713	1311	2285	MBC-RDOWN_F0-S0_23713_3	325	gb|APB03214.1|ARO:3003980|tetA(48)	343	2	324	13	342	1.33e-103	331	50.8	99.4	96.2	94.7522	tetracycline	tetA(48)	Efflux pump	MFS family antibiotic efflux pump
RDP	RDP_SRG_03.fasta	MBC-RDOWN_F0-S0_221	18573	19013	MBC-RDOWN_F0-S0_221_18	147	gb|AAG05661.1|ARO:3004107|Pseudomonas	156	2	141	9	147	2.17e-45	140	51.4	95.2	89.1	94.2308	multidrug	Pseudomonas aeruginosa soxR	regulator
RDP	RDP_SRG_03.fasta	MBC-RDOWN_F0-S0_331	25812	26774	MBC-RDOWN_F0-S0_331_26	321	gb|APB03214.1|ARO:3003980|tetA(48)	343	3	318	15	331	8.25e-114	317	53.9	98.4	92.4	93.586	tetracycline	tetA(48)	Efflux pump	MFS family antibiotic efflux pump
RDP	RDP_SRG_04.fasta	MBC-RDOWN_F0-S0_1439	6183	6860	MBC-RDOWN_F0-S0_1439_10	226	HE999704.1.gene1528.p01	226	6	223	3	225	5.21e-70	224	51.8	96.5	98.7	100	quinolone	arlR	regulator
RDP	RDP_SRG_05.fasta	NODE_3095_length_11048_cov_11.945238	1636	2319	NODE_3095_length_11048_cov_11.945238_2	228	gb|CCP46065.1|ARO:3000816|mtrA	228	1	227	4	227	4.21e-70	227	50.2	99.6	98.2	100	multidrug	mtrA	regulator
RDP	RDP_SRG_05.fasta	NODE_21555_length_3641_cov_13.663134	1899	2870	NODE_21555_length_3641_cov_13.663134_4	324	gb|AAA26793|ARO:3003748|oleC	325	9	320	5	321	4.56e-97	320	51.3	96.3	97.5	99.6923	macrolide-lincosamide-streptogramin	ole(C)	Efflux pump	ABC family antibiotic efflux pump
RDP	RDP_SRG_09.fasta	MBC-RDOWN_F0-S0_11130	1117	2145	MBC-RDOWN_F0-S0_11130_2	343	gb|APB03214.1|ARO:3003980|tetA(48)	343	9	342	11	329	6.25e-104	334	50	97.4	93	100	tetracycline	tetA(48)	Efflux pump	MFS family antibiotic efflux pump
RDP	RDP_SRG_11.fasta	MBC-RDOWN_F0-S0_2002	6125	6838	MBC-RDOWN_F0-S0_2002_5	238	gb|CCP46065.1|ARO:3000816|mtrA	228	16	235	7	226	3.18e-113	220	73.6	92.4	96.5	104.386	multidrug	mtrA	regulator
RDP	RDP_SRG_12.fasta	NODE_123_length_65071_cov_49.474422	29679	30128	NODE_123_length_65071_cov_49.474422_42	150	gb|AAG05661.1|ARO:3004107|Pseudomonas	156	2	142	7	146	6.47e-43	141	50.4	94	89.7	96.1538	multidrug	Pseudomonas aeruginosa soxR	regulator
RDP	RDP_SRG_12.fasta	NODE_1371_length_16958_cov_58.427261	11161	12927	NODE_1371_length_16958_cov_58.427261_12	589	gi|664556405|ref|WP_031071225.1|	602	4	577	22	593	1.08e-254	574	66.2	97.5	95	97.8405	novobiocin	novA	Efflux pump	ABC family antibiotic efflux pump
RDP	RDP_SRG_12.fasta	NODE_14978_length_4517_cov_43.244061	2065	3087	NODE_14978_length_4517_cov_43.244061_4	341	gb|AAA26793|ARO:3003748|oleC	325	27	337	3	317	6.01e-102	321	51.7	91.2	96.9	104.923	macrolide-lincosamide-streptogramin	ole(C)	Efflux pump	ABC family antibiotic efflux pump
RDP	RDP_SRG_13.fasta	MBC-RDOWN_F0-S0_3226	561	1352	MBC-RDOWN_F0-S0_3226_1	264	gb|ADZ12699.1|ARO:3005091|RanA	258	1	240	1	240	5.21e-102	240	57.9	90.9	93	102.326	multidrug	RanA
RDP	RDP_SRG_13.fasta	MBC-RDOWN_F0-S0_25996	2028	2828	MBC-RDOWN_F0-S0_25996_3	267	ZP_04055725	283	1	263	1	277	5.51e-86	279	52.3	98.5	97.9	94.3463	bacitracin	bacA	Antibiotic target alteration	undecaprenyl pyrophosphate
RDP	RDP_SRG_14.fasta	MBC-RDOWN_F0-S0_7573	4874	5635	MBC-RDOWN_F0-S0_7573_8	254	CAF33325	287	1	242	35	277	3.56e-79	243	52.7	95.3	84.7	88.5017	aminoglycoside	AAC(3)-VIIIa	Enzymatic inactivation	Acetyltransferases
RDP	RDP_SRG_15.fasta	MBC-RDOWN_F0-S0_6626	6	797	MBC-RDOWN_F0-S0_6626_1	264	ZP_04055725	283	1	260	1	277	3.71e-83	278	50.7	98.5	97.9	93.2862	bacitracin	bacA	Antibiotic target alteration	undecaprenyl pyrophosphate
RDP	RDP_SRG_15.fasta	MBC-RDOWN_F0-S0_2941	6539	7429	MBC-RDOWN_F0-S0_2941_7	297	gb|ADZ12699.1|ARO:3005091|RanA	258	1	248	1	248	3.08e-102	248	58.5	83.5	96.1	115.116	multidrug	RanA
RDP	RDP_SRG_16.fasta	MBC-RDOWN_F0-S0_359	29360	30112	MBC-RDOWN_F0-S0_359_39	251	gb|CCP46065.1|ARO:3000816|mtrA	228	23	250	5	227	2.07e-71	228	50.9	90.8	97.8	110.088	multidrug	mtrA	regulator
RDP	RDP_SRG_16.fasta	MBC-RDOWN_F0-S0_4019	4284	6050	MBC-RDOWN_F0-S0_4019_5	589	gi|664556405|ref|WP_031071225.1|	602	4	577	22	593	1.08e-254	574	66.2	97.5	95	97.8405	novobiocin	novA	Efflux pump	ABC family antibiotic efflux pump
RDP	RDP_SRG_17.fasta	NODE_350_length_34127_cov_13.248885	31735	32151	NODE_350_length_34127_cov_13.248885_36	139	GQ149347.1.gene3.p1	132	6	138	3	132	3.32e-47	133	51.9	95.7	98.5	105.303	bleomycin	bleomycin resistance protein	Enzymatic inactivation
RDP	RDP_SRG_17.fasta	NODE_188_length_47331_cov_14.147919	19881	21683	NODE_188_length_47331_cov_14.147919_22	601	gi|664579989|ref|WP_031094015.1|	601	17	599	13	598	4.92e-234	590	62.5	97	97.5	100	novobiocin	novA	Efflux pump	ABC family antibiotic efflux pump
RDP	RDP_SRG_17.fasta	NODE_499_length_28631_cov_12.768232	18440	18934	NODE_499_length_28631_cov_12.768232_21	165	AB116646.1.gene1.p01	157	1	163	1	156	1.39e-53	164	53.7	98.8	99.4	105.096	aminoglycoside	AAC(6')-Isa	Enzymatic inactivation	Acetyltransferases
RDP	RDP_SRG_18.fasta	NODE_15185_length_4484_cov_8.722511	1812	2516	NODE_15185_length_4484_cov_8.722511_2	235	gb|CCP46065.1|ARO:3000816|mtrA	228	1	230	1	224	1.01e-67	230	50.4	97.9	98.2	103.07	multidrug	mtrA	regulator
RDP	RDP_SRG_18.fasta	NODE_4139_length_9409_cov_10.083921	5228	6058	NODE_4139_length_9409_cov_10.083921_5	277	gb|AAD12162.1|ARO:3001299|tlrB	280	5	276	9	280	1.05e-77	274	51.8	98.2	97.1	98.9286	macrolide-lincosamide-streptogramin	tlrB	Antibiotic target alteration
RDP	RDP_SRG_18.fasta	NODE_4239_length_9261_cov_8.232131	4901	5554	NODE_4239_length_9261_cov_8.232131_8	218	gi|938897327|ref|WP_054681472.1|	230	1	217	1	217	1.26e-69	217	51.2	99.5	94.3	94.7826	vancomycin	vanRO	regulator
RDP	RDP_SRG_18.fasta	NODE_3486_length_10391_cov_9.026703	9943	10389	NODE_3486_length_10391_cov_9.026703_15	149	gb|AAG05661.1|ARO:3004107|Pseudomonas	156	5	143	10	147	4.4e-43	139	51.1	93.3	88.5	95.5128	multidrug	Pseudomonas aeruginosa soxR	regulator
RDP	RDP_SRG_19.fasta	NODE_68_length_92567_cov_25.976457	19232	19708	NODE_68_length_92567_cov_25.976457_19	159	gb|AAG05661.1|ARO:3004107|Pseudomonas	156	7	144	10	147	7.27e-47	138	52.2	86.8	88.5	101.923	multidrug	Pseudomonas aeruginosa soxR	regulator
RDP	RDP_SRG_19.fasta	NODE_243_length_40333_cov_23.817245	38788	39264	NODE_243_length_40333_cov_23.817245_39	159	AJ511268.1.gene3.p01	156	9	154	8	156	8.38e-46	149	53.7	91.8	95.5	101.923	aminoglycoside	AAC(3)-Ic	Enzymatic inactivation	Acetyltransferases
RDP	RDP_SRG_20.fasta	NODE_474_length_29438_cov_98.502331	7224	7925	NODE_474_length_29438_cov_98.502331_7	234	gb|CCP46065.1|ARO:3000816|mtrA	228	1	229	1	224	6.45e-71	229	50.7	97.9	98.2	102.632	multidrug	mtrA	regulator
RDP	RDP_SRG_21.fasta	NODE_3433_length_10465_cov_10.916330	2916	3440	NODE_3433_length_10465_cov_10.916330_7	175	AB116646.1.gene1.p01	157	9	174	3	157	1.08e-50	167	50.3	94.9	98.7	111.465	aminoglycoside	AAC(6')-Isa	Enzymatic inactivation	Acetyltransferases
RDP	RDP_SRG_22.fasta	NODE_17016_length_4197_cov_4.790198	1435	2661	NODE_17016_length_4197_cov_4.790198_3	409	YP_001605796	404	21	406	20	404	9.85e-170	388	64.2	94.4	95.3	101.238	polymyxin	rosA	Efflux pump
RDP	RDP_SRG_22.fasta	NODE_1192_length_18171_cov_4.640042	10042	10890	NODE_1192_length_18171_cov_4.640042_8	283	gb|ADZ12699.1|ARO:3005091|RanA	258	1	248	1	248	9.49e-110	248	60.5	87.6	96.1	109.69	multidrug	RanA
RDP	RDP_SRG_22.fasta	NODE_15065_length_4505_cov_3.922022	15	800	NODE_15065_length_4505_cov_3.922022_1	262	ZP_04055725	283	1	257	1	277	3.95e-82	281	51.6	98.1	97.9	92.5795	bacitracin	bacA	Antibiotic target alteration	undecaprenyl pyrophosphate
RDP	RDP_SRG_24.fasta	NODE_11804_length_5181_cov_20.371635	1316	2341	NODE_11804_length_5181_cov_20.371635_3	342	gb|APB03214.1|ARO:3003980|tetA(48)	343	4	311	17	321	4.87e-103	308	51.9	90.1	88.9	99.7085	tetracycline	tetA(48)	Efflux pump	MFS family antibiotic efflux pump
RDP	RDP_SRG_24.fasta	NODE_1225_length_17935_cov_21.691051	15684	16661	NODE_1225_length_17935_cov_21.691051_18	326	gb|AAA26793|ARO:3003748|oleC	325	10	322	1	317	7.64e-104	323	52	96	97.5	100.308	macrolide-lincosamide-streptogramin	ole(C)	Efflux pump	ABC family antibiotic efflux pump
RDP	RDP_SRG_26.fasta	NODE_646_length_24776_cov_9.805388	19559	20227	NODE_646_length_24776_cov_9.805388_18	223	gi|938897327|ref|WP_054681472.1|	230	1	221	1	221	1.06e-74	221	52.9	99.1	96.1	96.9565	vancomycin	vanRO	regulator
RDP	RDP_SRG_26.fasta	NODE_23024_length_3496_cov_11.272305	2661	3323	NODE_23024_length_3496_cov_11.272305_3	221	gi|943675889|ref|WP_055502070.1|	231	1	217	1	217	7.2e-75	217	53	98.2	93.9	95.671	vancomycin	vanRO	regulator
RDP	RDP_SRG_26.fasta	NODE_5751_length_7818_cov_10.005410	1159	1503	NODE_5751_length_7818_cov_10.005410_3	115	gb|ADV91011.1|ARO:3000245|RbpA	114	1	110	1	109	9.69e-44	110	59.1	95.7	95.6	100.877	rifamycin	RbpA	Antibiotic target protection
RDP	RDP_SRG_26.fasta	NODE_737_length_23174_cov_11.137938	11362	11832	NODE_737_length_23174_cov_11.137938_15	157	gb|AAG05661.1|ARO:3004107|Pseudomonas	156	3	144	6	147	5.86e-48	142	56.3	90.4	91	100.641	multidrug	Pseudomonas aeruginosa soxR	regulator
RDP	RDP_SRG_26.fasta	NODE_4608_length_8858_cov_13.213223	2145	3167	NODE_4608_length_8858_cov_13.213223_4	341	gb|AAA26793|ARO:3003748|oleC	325	16	326	5	313	1.74e-106	314	53.2	91.2	95.1	104.923	macrolide-lincosamide-streptogramin	ole(C)	Efflux pump	ABC family antibiotic efflux pump
RDP	RDP_SRG_26.fasta	NODE_1781_length_14838_cov_12.876683	4925	5611	NODE_1781_length_14838_cov_12.876683_5	229	gb|CCP46065.1|ARO:3000816|mtrA	228	5	228	5	228	4.52e-113	224	71.9	97.8	98.2	100.439	multidrug	mtrA	regulator
RDP	RDP_SRG_26.fasta	NODE_20974_length_3704_cov_12.618526	964	3681	NODE_20974_length_3704_cov_12.618526_2	906	gb|ADP36409.1|ARO:3003730|Bifidobacteria	1107	1	862	163	1094	3.51e-308	939	50.2	95.1	84.2	81.8428	mupirocin	Bifidobacteria intrinsic ileS conferring resistance to mupirocin	Antibiotic target alteration
RDP	RDP_SRG_27.fasta	NODE_16565_length_4258_cov_18.186296	2965	3417	NODE_16565_length_4258_cov_18.186296_5	151	gb|AAG05661.1|ARO:3004107|Pseudomonas	156	3	147	9	153	4.58e-53	145	54.5	96	92.9	96.7949	multidrug	Pseudomonas aeruginosa soxR	regulator
RDP	RDP_SRG_27.fasta	NODE_2621_length_12098_cov_23.449473	10230	10934	NODE_2621_length_12098_cov_23.449473_8	235	gb|CCP46065.1|ARO:3000816|mtrA	228	8	229	5	226	4.23e-115	222	72.5	94.5	97.4	103.07	multidrug	mtrA	regulator
RDP	RDP_SRG_27.fasta	NODE_4654_length_8803_cov_23.018290	6180	6641	NODE_4654_length_8803_cov_23.018290_7	154	gb|CCP44758.1|ARO:3000392|Erm(37)	179	3	153	30	171	2.11e-52	151	57.6	98.1	79.3	86.0335	macrolide-lincosamide-streptogramin	erm(37)	Antibiotic target alteration	Erm 23S ribosomal RNA methyltransferase
RDP	RDP_SRG_28.fasta	NODE_6356_length_7374_cov_5.867878	5407	7335	NODE_6356_length_7374_cov_5.867878_6	643	gi|664556405|ref|WP_031071225.1|	602	23	641	14	600	9.85e-197	620	51.6	96.3	97.5	106.811	novobiocin	novA	Efflux pump	ABC family antibiotic efflux pump
RDP	RDP_SRG_28.fasta	NODE_8426_length_6269_cov_5.465079	4103	5155	NODE_8426_length_6269_cov_5.465079_6	351	gb|APB03214.1|ARO:3003980|tetA(48)	343	23	348	14	335	8.98e-106	327	52	92.9	93.9	102.332	tetracycline	tetA(48)	Efflux pump	MFS family antibiotic efflux pump
RDP	RDP_SRG_28.fasta	NODE_2559_length_12317_cov_5.687164	7726	9339	NODE_2559_length_12317_cov_5.687164_6	538	gi|1039004533|ref|WP_064760451.1|	511	11	494	14	497	7.69e-164	487	55.6	90	94.7	105.284	quinolone	QepA4	Efflux pump	MFS family antibiotic efflux pump
RDP	RDP_SRG_29.fasta	NODE_1390_length_16789_cov_10.525278	14120	14830	NODE_1390_length_16789_cov_10.525278_15	237	gb|CCP46065.1|ARO:3000816|mtrA	228	13	234	5	226	2.77e-116	222	75.7	93.7	97.4	103.947	multidrug	mtrA	regulator
RDP	RDP_SRG_29.fasta	NODE_1480_length_16276_cov_10.422847	3415	4383	NODE_1480_length_16276_cov_10.422847_5	323	gb|APB03214.1|ARO:3003980|tetA(48)	343	5	308	18	322	5.25e-100	307	50.8	94.1	88.9	94.1691	tetracycline	tetA(48)	Efflux pump	MFS family antibiotic efflux pump
RDP	RDP_SRG_29.fasta	NODE_13688_length_4749_cov_9.942267	274	741	NODE_13688_length_4749_cov_9.942267_2	156	gb|AAG05661.1|ARO:3004107|Pseudomonas	156	7	153	10	154	3.03e-45	147	51.7	94.2	92.9	100	multidrug	Pseudomonas aeruginosa soxR	regulator
RDP	RDP_SRG_29.fasta	NODE_2651_length_12029_cov_11.725990	6568	7734	NODE_2651_length_12029_cov_11.725990_10	389	gb|AAC75089.1|ARO:3003577|ugd	388	8	388	7	388	1.13e-159	382	59.9	97.9	98.5	100.258	polymyxin	ugd	Antibiotic target alteration
RDP	RDP_SRG_29.fasta	NODE_1511_length_16116_cov_11.179192	13972	14355	NODE_1511_length_16116_cov_11.179192_17	128	gb|ADV91011.1|ARO:3000245|RbpA	114	1	112	1	111	1.39e-32	112	50	87.5	97.4	112.281	rifamycin	RbpA	Antibiotic target protection
RDP	RDP_SRG_30.fasta	NODE_10_length_185764_cov_9.470763	125596	126003	NODE_10_length_185764_cov_9.470763_134	136	NC_002758.1119995.p01	134	1	132	1	132	6.7e-49	132	51.5	97.1	98.5	101.493	bleomycin	bleomycin resistance protein	Enzymatic inactivation
RDP	RDP_SRG_30.fasta	NODE_45_length_117221_cov_9.828892	30680	31243	NODE_45_length_117221_cov_9.828892_36	188	gi|950181216|ref|WP_057228652.1|	184	9	172	11	176	4.28e-57	167	50.3	87.2	90.2	102.174	aminoglycoside	AAC(6')-31	Enzymatic inactivation	Acetyltransferases
RDP	RDP_SRG_30.fasta	NODE_18_length_158556_cov_9.287588	101710	103275	NODE_18_length_158556_cov_9.287588_97	522	NC_010558.1.6275948.p01	511	5	504	8	504	1.54e-164	500	55.6	95.8	97.3	102.153	quinolone	qepA	Efflux pump	MFS family antibiotic efflux pump
RDP	RDP_SRG_31.fasta	NODE_4281_length_9220_cov_19.889689	5274	5975	NODE_4281_length_9220_cov_19.889689_6	234	gb|CCP46065.1|ARO:3000816|mtrA	228	1	229	1	224	2.99e-69	229	50.2	97.9	98.2	102.632	multidrug	mtrA	regulator
RDP	RDP_SRG_31.fasta	NODE_5412_length_8081_cov_21.754423	6701	7456	NODE_5412_length_8081_cov_21.754423_8	252	CAF33325	287	1	250	35	286	2.38e-84	252	53.2	99.2	87.8	87.8049	aminoglycoside	AAC(3)-VIIIa	Enzymatic inactivation	Acetyltransferases
RDP	RDP_SRG_31.fasta	NODE_29396_length_3008_cov_22.281409	1014	1538	NODE_29396_length_3008_cov_22.281409_2	175	AB164230.1.gene1.p01	176	4	164	22	175	7.83e-55	161	54	92	87.5	99.4318	aminoglycoside	AAC(6')-Ib-SK	Enzymatic inactivation	Acetyltransferases
RDP	RDP_SRG_31.fasta	NODE_23157_length_3483_cov_21.804259	1845	2822	NODE_23157_length_3483_cov_21.804259_3	326	gb|APB03214.1|ARO:3003980|tetA(48)	343	2	310	13	321	2.1e-105	310	53.2	94.8	90.1	95.0437	tetracycline	tetA(48)	Efflux pump	MFS family antibiotic efflux pump
RDP	RDP_SRG_32.fasta	NODE_644_length_24810_cov_11.221612	991	2721	NODE_644_length_24810_cov_11.221612_2	577	gi|493394434|ref|WP_006350564.1|	602	3	571	19	592	8.79e-246	574	65.3	98.6	95.3	95.8472	novobiocin	novA	Efflux pump	ABC family antibiotic efflux pump
RDP	RDP_SRG_33.fasta	NODE_1011_length_19728_cov_9.428049	9526	11121	NODE_1011_length_19728_cov_9.428049_13	532	gi|1039004533|ref|WP_064760451.1|	511	7	499	14	503	1.68e-166	493	55.8	92.7	95.9	104.11	quinolone	QepA4	Efflux pump	MFS family antibiotic efflux pump
RDP	RDP_SRG_33.fasta	NODE_1359_length_17042_cov_9.333490	2939	3946	NODE_1359_length_17042_cov_9.333490_5	336	gb|APB03214.1|ARO:3003980|tetA(48)	343	3	322	17	331	2.29e-107	320	51.9	95.2	91.8	97.9592	tetracycline	tetA(48)	Efflux pump	MFS family antibiotic efflux pump
RDP	RDP_SRG_33.fasta	NODE_1927_length_14279_cov_9.537964	12748	13629	NODE_1927_length_14279_cov_9.537964_14	294	AUI09862.1	287	12	281	6	286	2.72e-89	286	50	91.8	97.9	102.439	sulfonamide	sul4	Antibiotic target replacement	dihydropteroate synthase
RUP	RUP_SRG_01.fasta	MBC-RUP_F0-S0_166	23443	24237	MBC-RUP_F0-S0_166_22	265	ZP_04055725	283	1	261	1	280	2.66e-78	281	50.2	98.5	98.9	93.6396	bacitracin	bacA	Antibiotic target alteration	undecaprenyl pyrophosphate
RUP	RUP_SRG_01.fasta	MBC-RUP_F0-S0_417	36399	37634	MBC-RUP_F0-S0_417_31	412	ZP_04623896	380	30	408	3	380	1.04e-178	379	68.1	92	99.5	108.421	polymyxin	rosA	Efflux pump
RUP	RUP_SRG_01.fasta	MBC-RUP_F0-S0_335	9242	9994	MBC-RUP_F0-S0_335_9	251	gb|ADZ12699.1|ARO:3005091|RanA	258	1	248	1	248	4.74e-92	248	54.4	98.8	96.1	97.2868	multidrug	RanA
RUP	RUP_SRG_02.fasta	MBC-RUP_F0-S0_976	4673	5674	MBC-RUP_F0-S0_976_5	334	gb|APB03214.1|ARO:3003980|tetA(48)	343	3	317	17	326	3.02e-107	315	51.7	94.3	90.4	97.3761	tetracycline	tetA(48)	Efflux pump	MFS family antibiotic efflux pump
RUP	RUP_SRG_02.fasta	MBC-RUP_F0-S0_942	3351	4175	MBC-RUP_F0-S0_942_5	275	gb|APB03214.1|ARO:3003980|tetA(48)	343	11	235	16	236	1.76e-68	225	52.4	81.8	64.4	80.1749	tetracycline	tetA(48)	Efflux pump	MFS family antibiotic efflux pump
RUP	RUP_SRG_02.fasta	MBC-RUP_F0-S0_2116	6703	7056	MBC-RUP_F0-S0_2116_9	118	gb|ADV91011.1|ARO:3000245|RbpA	114	1	111	1	110	5.66e-39	111	56.8	94.1	96.5	103.509	rifamycin	RbpA	Antibiotic target protection
RUP	RUP_SRG_02.fasta	MBC-RUP_F0-S0_1843	1174	2793	MBC-RUP_F0-S0_1843_3	540	gi|1039004533|ref|WP_064760451.1|	511	19	515	18	511	1.98e-159	497	52.9	92	96.7	105.675	quinolone	QepA4	Efflux pump	MFS family antibiotic efflux pump
RUP	RUP_SRG_02.fasta	MBC-RUP_F0-S0_1847	6435	7112	MBC-RUP_F0-S0_1847_8	226	gb|CCP46065.1|ARO:3000816|mtrA	228	1	224	4	227	5.41e-118	224	74.6	99.1	98.2	99.1228	multidrug	mtrA	regulator
RUP	RUP_SRG_03.fasta	MBC-RUP_F0-S0_5670	3264	3941	MBC-RUP_F0-S0_5670_4	226	HE999704.1.gene1528.p01	226	6	223	3	225	2.26e-71	224	50.9	96.5	98.7	100	quinolone	arlR	regulator
RUP	RUP_SRG_03.fasta	MBC-RUP_F0-S0_6196	6177	7022	MBC-RUP_F0-S0_6196_5	282	M22999.1.gene2.p01	288	2	265	14	278	1.11e-85	265	51.3	93.6	92	97.9167	aminoglycoside	AAC(3)-VIIa	Enzymatic inactivation	Acetyltransferases
RUP	RUP_SRG_03.fasta	MBC-RUP_F0-S0_1601	11198	12619	MBC-RUP_F0-S0_1601_12	474	CAL64024	475	14	465	18	472	4.58e-142	456	50.9	95.4	95.8	99.7895	chloramphenicol	fexA	Efflux pump	MFS family antibiotic efflux pump
RUP	RUP_SRG_04.fasta	MBC-RUP_F0-S0_922	4888	5601	MBC-RUP_F0-S0_922_5	238	gb|AAG06465.1|ARO:3005063|cprR	223	11	229	5	220	3.16e-71	219	51.6	92	96.9	106.726	other_peptide_antibiotics	cprR
RUP	RUP_SRG_04.fasta	MBC-RUP_F0-S0_2489	9010	9363	MBC-RUP_F0-S0_2489_9	118	gb|TKW44661.1|ARO:3005040|YajC	112	4	116	1	111	3.67e-32	113	52.2	95.8	99.1	105.357	multidrug	YajC
RUP	RUP_SRG_07.fasta	MBC-RUP_F0-S0_2635	879	1853	MBC-RUP_F0-S0_2635_2	325	gb|AAA26793|ARO:3003748|oleC	325	4	323	1	319	7.37e-104	326	52.8	98.5	98.2	100	macrolide-lincosamide-streptogramin	ole(C)	Efflux pump	ABC family antibiotic efflux pump
RUP	RUP_SRG_07.fasta	MBC-RUP_F0-S0_21466	2532	3227	MBC-RUP_F0-S0_21466_3	232	gb|CCP46065.1|ARO:3000816|mtrA	228	1	225	4	223	3.21e-73	225	51.6	97	96.5	101.754	multidrug	mtrA	regulator
RUP	RUP_SRG_08.fasta	MBC-RUP_F0-S0_7645	5216	5944	MBC-RUP_F0-S0_7645_6	243	ZP_04577926	276	1	242	1	276	1.1e-109	276	59.4	99.6	100	88.0435	bacitracin	bacA	Antibiotic target alteration	undecaprenyl pyrophosphate
RUP	RUP_SRG_08.fasta	MBC-RUP_F0-S0_17702	1774	2931	MBC-RUP_F0-S0_17702_3	386	gb|ACH58999.1|ARO:3002489|LRA-10	375	6	377	2	375	1.07e-177	374	66.8	96.4	99.7	102.933	beta_lactam	LRA-10	Enzymatic inactivation	Class C beta-lactamase
RUP	RUP_SRG_09.fasta	MBC-RUP_F0-S0_5086	5316	6284	MBC-RUP_F0-S0_5086_6	323	gb|APB03214.1|ARO:3003980|tetA(48)	343	5	312	18	326	1.05e-99	312	50.6	95.4	90.1	94.1691	tetracycline	tetA(48)	Efflux pump	MFS family antibiotic efflux pump
RUP	RUP_SRG_09.fasta	MBC-RUP_F0-S0_13239	1976	2419	MBC-RUP_F0-S0_13239_4	148	gb|AAG05661.1|ARO:3004107|Pseudomonas	156	6	143	10	147	3.41e-47	138	51.4	93.2	88.5	94.8718	multidrug	Pseudomonas aeruginosa soxR	regulator
RUP	RUP_SRG_10.fasta	MBC-RUP_F0-S0_214	35606	36091	MBC-RUP_F0-S0_214_24	162	gb|AAA25550.1|ARO:3003105|dfrA3	162	1	160	1	160	1.19e-52	160	50	98.8	98.8	100	trimethoprim	dfrA3	Antibiotic target replacement	dihydrofolate reductase
RUP	RUP_SRG_10.fasta	MBC-RUP_F0-S0_131	6429	7223	MBC-RUP_F0-S0_131_8	265	ZP_04055725	283	1	261	1	280	1.25e-81	282	51.1	98.5	98.9	93.6396	bacitracin	bacA	Antibiotic target alteration	undecaprenyl pyrophosphate
RUP	RUP_SRG_10.fasta	MBC-RUP_F0-S0_496	30917	31945	MBC-RUP_F0-S0_496_36	343	ZP_04623896	380	1	336	45	380	3.89e-163	336	68.5	98	88.4	90.2632	polymyxin	rosA	Efflux pump
RUP	RUP_SRG_10.fasta	MBC-RUP_F0-S0_644	23942	24697	MBC-RUP_F0-S0_644_22	252	gb|ADZ12699.1|ARO:3005091|RanA	258	1	247	1	247	4.26e-93	247	55.5	98	95.7	97.6744	multidrug	RanA
RUP	RUP_SRG_10.fasta	MBC-RUP_F0-S0_1305	1322	1813	MBC-RUP_F0-S0_1305_1	164	CAB61225	161	1	150	1	151	1.44e-46	151	52.3	91.5	93.8	101.863	vancomycin	vanZA	Antibiotic target alteration	vanZ family
RUP	RUP_SRG_11.fasta	edge_555	138559	139029	edge_555_144	157	gb|AAG05661.1|ARO:3004107|Pseudomonas	156	7	141	9	143	5.9e-43	135	51.9	86	86.5	100.641	multidrug	Pseudomonas aeruginosa soxR	regulator
RUP	RUP_SRG_11.fasta	edge_6135	100690	101130	edge_6135_120	147	gi|226876725|gb|ACO89583.1|	173	2	146	35	173	9.6e-48	145	56.6	98.6	80.3	84.9711	macrolide-lincosamide-streptogramin	erm(41)	Antibiotic target alteration	Erm 23S ribosomal RNA methyltransferase
RUP	RUP_SRG_11.fasta	edge_734	34688	35614	edge_734_40	309	gi|447057510|ref|WP_001134766.1|	309	5	215	7	215	1.61e-61	213	50.7	68.3	67.6	100	bacitracin	bcrA	Efflux pump
RUP	RUP_SRG_12.fasta	edge_7367	54189	54902	edge_7367_79	238	gb|CCP46065.1|ARO:3000816|mtrA	228	2	146	9	152	7.34e-66	145	70.3	60.9	63.2	104.386	multidrug	mtrA	regulator
RUP	RUP_SRG_13.fasta	edge_24260	24927	25616	edge_24260_37	230	gb|CCP46065.1|ARO:3000816|mtrA	228	1	225	4	225	2.1e-73	225	53.3	97.8	97.4	100.877	multidrug	mtrA	regulator
RUP	RUP_SRG_13.fasta	edge_1558	118841	119389	edge_1558_147	183	gb|CCP46065.1|ARO:3000816|mtrA	228	2	176	54	223	1.6e-60	175	53.7	95.6	74.6	80.2632	multidrug	mtrA	regulator
RUP	RUP_SRG_13.fasta	edge_21263	1432	2115	edge_21263_3	228	gb|CCP46065.1|ARO:3000816|mtrA	228	1	225	4	225	5.19e-71	225	51.6	98.7	97.4	100	multidrug	mtrA	regulator
RUP	RUP_SRG_13.fasta	edge_1561	276484	277461	edge_1561_347	326	gb|AAA26793|ARO:3003748|oleC	325	4	324	1	319	8.85e-108	324	53.1	98.5	98.2	100.308	macrolide-lincosamide-streptogramin	ole(C)	Efflux pump	ABC family antibiotic efflux pump
RUP	RUP_SRG_15.fasta	edge_9939	339918	340718	edge_9939_484	267	ZP_04055725	283	1	263	1	277	3.89e-86	282	53.9	98.5	97.9	94.3463	bacitracin	bacA	Antibiotic target alteration	undecaprenyl pyrophosphate
RUP	RUP_SRG_16.fasta	edge_42932	9195	9827	edge_42932_15	211	gb|AAG06465.1|ARO:3005063|cprR	223	40	177	3	139	1.09e-33	138	50	65.4	61.4	94.6188	other_peptide_antibiotics	cprR
RUP	RUP_SRG_16.fasta	edge_25167	28591	29298	edge_25167_38	236	gb|CCP46065.1|ARO:3000816|mtrA	228	3	222	7	224	3.21e-69	220	50	93.2	95.6	103.509	multidrug	mtrA	regulator
RUP	RUP_SRG_16.fasta	edge_10778	45533	46540	edge_10778_51	336	gb|AAA26793|ARO:3003748|oleC	325	12	324	6	318	1.32e-99	317	50.8	93.2	96.3	103.385	macrolide-lincosamide-streptogramin	ole(C)	Efflux pump	ABC family antibiotic efflux pump
RUP	RUP_SRG_16.fasta	edge_10778	65223	65618	edge_10778_73	132	gb|ADV91011.1|ARO:3000245|RbpA	114	1	108	1	106	2.28e-32	108	51.9	81.8	93	115.789	rifamycin	RbpA	Antibiotic target protection
RUP	RUP_SRG_16.fasta	edge_1460	205716	206429	edge_1460_241	238	gb|CCP46065.1|ARO:3000816|mtrA	228	11	232	5	226	1.11e-113	222	71.6	93.3	97.4	104.386	multidrug	mtrA	regulator
RUP	RUP_SRG_17.fasta	edge_23369	33467	34297	edge_23369_48	277	gb|BAA03674.1|ARO:3001300|myrA	295	5	273	9	293	1.04e-78	286	52.1	97.1	96.6	93.8983	macrolide-lincosamide-streptogramin	myrA	Antibiotic target alteration
RUP	RUP_SRG_17.fasta	edge_510	93972	94694	edge_510_126	241	gb|CCP46065.1|ARO:3000816|mtrA	228	7	236	1	224	1.25e-67	230	50.4	95.4	98.2	105.702	multidrug	mtrA	regulator
RUP	RUP_SRG_18.fasta	edge_31243	36850	37554	edge_31243_51	235	gb|CCP46065.1|ARO:3000816|mtrA	228	8	229	5	226	1.72e-114	222	72.1	94.5	97.4	103.07	multidrug	mtrA	regulator
RUP	RUP_SRG_19.fasta	edge_16733	107532	108200	edge_16733_141	223	gi|747653988|emb|CEL19270.1|	233	1	221	3	223	2.9e-75	221	52.5	99.1	94.8	95.7082	vancomycin	vanRO	regulator
RUP	RUP_SRG_19.fasta	edge_4362	44813	45346	edge_4362_46	178	YP_001848841	181	3	177	4	181	1.09e-56	178	50	98.3	98.3	98.3425	aminoglycoside	AAC(2')-Ic	Enzymatic inactivation	Acetyltransferases
RUP	RUP_SRG_19.fasta	edge_332	127716	129395	edge_332_174	560	gi|1039004533|ref|WP_064760451.1|	511	13	508	14	506	1.51e-142	496	51.8	88.6	96.5	109.589	quinolone	QepA4	Efflux pump	MFS family antibiotic efflux pump
RUP	RUP_SRG_19.fasta	edge_1936	250559	251218	edge_1936_341	220	gi|943675889|ref|WP_055502070.1|	231	1	217	1	217	1.49e-76	217	54.8	98.6	93.9	95.2381	vancomycin	vanRO	regulator
RUP	RUP_SRG_23.fasta	edge_2302	1982	3070	edge_2302_4	363	gb|AAA26793|ARO:3003748|oleC	325	6	318	1	316	3.68e-101	317	54.9	86.2	97.2	111.692	macrolide-lincosamide-streptogramin	ole(C)	Efflux pump	ABC family antibiotic efflux pump
RUP	RUP_SRG_23.fasta	edge_20985	61027	61536	edge_20985_77	170	AB116646.1.gene1.p01	157	4	163	3	154	2.53e-55	160	52.5	94.1	96.8	108.28	aminoglycoside	AAC(6')-Isa	Enzymatic inactivation	Acetyltransferases
RUP	RUP_SRG_23.fasta	edge_2285	43307	44215	edge_2285_53	303	gb|AAA26793|ARO:3003748|oleC	325	1	258	59	318	1.51e-70	262	51.9	85.1	80	93.2308	macrolide-lincosamide-streptogramin	ole(C)	Efflux pump	ABC family antibiotic efflux pump
RUP	RUP_SRG_23.fasta	edge_3173	43615	44100	edge_3173_56	162	gb|AAG05661.1|ARO:3004107|Pseudomonas	156	16	154	10	147	1e-42	139	51.1	85.8	88.5	103.846	multidrug	Pseudomonas aeruginosa soxR	regulator
RUP	RUP_SRG_24.fasta	edge_5676	42766	43773	edge_5676_55	336	gb|AAA26793|ARO:3003748|oleC	325	5	311	1	310	5.39e-91	312	50.3	91.4	95.4	103.385	macrolide-lincosamide-streptogramin	ole(C)	Efflux pump	ABC family antibiotic efflux pump
RUP	RUP_SRG_25.fasta	NODE_97_length_148173_cov_14.637951	98875	99351	NODE_97_length_148173_cov_14.637951_108	159	gb|AAL19308.1|ARO:3000504|golS	154	9	149	1	143	1.58e-45	143	55.9	88.7	92.9	103.247	multidrug	golS	regulator
RUP	RUP_SRG_25.fasta	NODE_12_length_535685_cov_14.751793	120814	121644	NODE_12_length_535685_cov_14.751793_104	277	YP_294981	293	1	275	1	291	3.45e-114	291	60.1	99.3	99.3	94.5392	bacitracin	bacA	Antibiotic target alteration	undecaprenyl pyrophosphate
RUP	RUP_SRG_25.fasta	NODE_3_length_991951_cov_14.043663	899297	899620	NODE_3_length_991951_cov_14.043663_918	108	gb|TKW44661.1|ARO:3005040|YajC	112	2	107	4	112	3.09e-33	109	51.4	98.1	97.3	96.4286	multidrug	YajC
RUP	RUP_SRG_26.fasta	NODE_5589_length_16958_cov_5.159439	13152	14018	NODE_5589_length_16958_cov_5.159439_13	289	gb|CAA79966.1|ARO:3003665|NmcR	295	3	284	2	285	4.85e-93	284	51.1	97.6	96.3	97.9661	beta_lactam	NmcR	regulator
RUP	RUP_SRG_26.fasta	NODE_32698_length_6983_cov_5.626155	4676	5590	NODE_32698_length_6983_cov_5.626155_5	305	gb|ALH22601.1|ARO:3000620|adeL	337	7	301	1	295	1.7e-97	295	50.2	96.7	87.5	90.5045	multidrug	adeL	regulator
RUP	RUP_SRG_26.fasta	NODE_2291_length_25167_cov_4.399012	4832	5656	NODE_2291_length_25167_cov_4.399012_5	275	ZP_03552050	274	1	274	1	274	3.35e-170	274	87.6	99.6	100	100.365	bacitracin	bacA	Antibiotic target alteration	undecaprenyl pyrophosphate
RUP	RUP_SRG_26.fasta	NODE_2149_length_25810_cov_5.074743	6993	10151	NODE_2149_length_25810_cov_5.074743_9	1053	gb|AAF42062.1|ARO:3000811|mtrD	1067	1	1052	1	1064	0	1066	57.1	99.9	99.7	98.6879	multidrug	mtrD	Efflux pump	RND family antibiotic efflux pump
RUP	RUP_SRG_26.fasta	NODE_2149_length_25810_cov_5.074743	5594	7000	NODE_2149_length_25810_cov_5.074743_8	469	NC_008702.1.4606278.p01	467	10	464	7	465	4.78e-133	462	51.5	97	98.3	100.428	multidrug	OprM	Efflux pump
RUP	RUP_SRG_26.fasta	NODE_51444_length_5220_cov_5.218780	385	861	NODE_51444_length_5220_cov_5.218780_2	159	gb|AAL19308.1|ARO:3000504|golS	154	10	137	1	128	2.77e-46	128	54.7	80.5	83.1	103.247	multidrug	golS	regulator
RUP	RUP_SRG_27.fasta	NODE_46898_length_5566_cov_6.528398	338	2962	NODE_46898_length_5566_cov_6.528398_1	875	gi|759528585|ref|WP_043248665.1|	1047	1	856	1	860	0	860	61.4	97.8	82.1	83.5721	multidrug	MexB	Efflux pump
RUP	RUP_SRG_27.fasta	NODE_1225_length_33263_cov_5.437605	22567	23541	NODE_1225_length_33263_cov_5.437605_22	325	YP_001616633	307	30	320	3	266	2.5e-110	291	63.6	89.5	86	105.863	bacitracin	bacA	Antibiotic target alteration	undecaprenyl pyrophosphate
RUP	RUP_SRG_28.fasta	NODE_5126_length_17640_cov_98.843844	11899	12906	NODE_5126_length_17640_cov_98.843844_12	336	gb|APB03214.1|ARO:3003980|tetA(48)	343	8	321	17	327	1.12e-102	317	53	93.5	90.7	97.9592	tetracycline	tetA(48)	Efflux pump	MFS family antibiotic efflux pump
RUP	RUP_SRG_29.fasta	NODE_27_length_354018_cov_23.037981	176267	177097	NODE_27_length_354018_cov_23.037981_161	277	gb|ADZ12699.1|ARO:3005091|RanA	258	1	248	1	248	3.15e-104	248	58.1	89.5	96.1	107.364	multidrug	RanA
RUP	RUP_SRG_29.fasta	NODE_29_length_335089_cov_17.327134	223090	223890	NODE_29_length_335089_cov_17.327134_204	267	ZP_04055725	283	8	265	1	278	8.95e-85	279	50.5	96.6	98.2	94.3463	bacitracin	bacA	Antibiotic target alteration	undecaprenyl pyrophosphate
RUP	RUP_SRG_31.fasta	NODE_15690_length_10452_cov_5.472733	8241	9308	NODE_15690_length_10452_cov_5.472733_7	356	gb|APB03214.1|ARO:3003980|tetA(48)	343	33	348	13	330	9.52e-99	321	50.2	88.8	92.7	103.79	tetracycline	tetA(48)	Efflux pump	MFS family antibiotic efflux pump
RUP	RUP_SRG_32.fasta	NODE_748_length_42118_cov_10.872620	40244	41077	NODE_748_length_42118_cov_10.872620_35	278	gb|ADZ12699.1|ARO:3005091|RanA	258	1	240	1	240	3.08e-102	240	59.2	86.3	93	107.752	multidrug	RanA
RUP	RUP_SRG_32.fasta	NODE_119_length_133839_cov_12.101529	115774	116568	NODE_119_length_133839_cov_12.101529_105	265	ZP_04055725	283	1	260	1	277	8.97e-87	278	51.4	98.1	97.9	93.6396	bacitracin	bacA	Antibiotic target alteration	undecaprenyl pyrophosphate
RUP	RUP_SRG_33.fasta	NODE_2843_length_23027_cov_10.638821	12063	12875	NODE_2843_length_23027_cov_10.638821_14	271	gb|AAA26793|ARO:3003748|oleC	325	6	222	1	219	1.4e-73	219	52.1	80.1	67.4	83.3846	macrolide-lincosamide-streptogramin	ole(C)	Efflux pump	ABC family antibiotic efflux pump
RUP	RUP_SRG_33.fasta	NODE_354_length_62782_cov_11.237920	42864	43859	NODE_354_length_62782_cov_11.237920_42	332	gb|APB03214.1|ARO:3003980|tetA(48)	343	8	328	11	331	8.55e-129	321	62.9	96.7	93.6	96.793	tetracycline	tetA(48)	Efflux pump	MFS family antibiotic efflux pump
RUP	RUP_SRG_33.fasta	NODE_115_length_137189_cov_9.373831	63420	64097	NODE_115_length_137189_cov_9.373831_67	226	gb|CCP46065.1|ARO:3000816|mtrA	228	1	223	4	226	1.68e-128	223	79.4	98.7	97.8	99.1228	multidrug	mtrA	regulator
RUP	RUP_SRG_33.fasta	NODE_6574_length_15771_cov_10.927272	188	649	NODE_6574_length_15771_cov_10.927272_1	154	gb|AAG05661.1|ARO:3004107|Pseudomonas	156	5	139	10	145	3.47e-41	136	51.5	87.7	87.2	98.7179	multidrug	Pseudomonas aeruginosa soxR	regulator
RUP	RUP_SRG_33.fasta	NODE_6574_length_15771_cov_10.927272	8244	8585	NODE_6574_length_15771_cov_10.927272_11	114	gb|ADV91011.1|ARO:3000245|RbpA	114	1	110	1	109	1.95e-52	110	69.1	96.5	95.6	100	rifamycin	RbpA	Antibiotic target protection
RUP	RUP_SRG_33.fasta	NODE_21_length_391112_cov_11.128321	198945	199604	NODE_21_length_391112_cov_11.128321_196	220	gi|943675889|ref|WP_055502070.1|	231	1	218	1	218	6.94e-75	218	52.3	99.1	94.4	95.2381	vancomycin	vanRO	regulator
RUP	RUP_SRG_33.fasta	NODE_70_length_185256_cov_9.737998	94292	96151	NODE_70_length_185256_cov_9.737998_80	620	gi|664556405|ref|WP_031071225.1|	602	37	610	17	592	8.26e-218	576	58.9	92.6	95.7	102.99	novobiocin	novA	Efflux pump	ABC family antibiotic efflux pump
RUP	RUP_SRG_33.fasta	NODE_1484_length_30440_cov_8.393187	6632	9958	NODE_1484_length_30440_cov_8.393187_7	1109	gb|ADP36409.1|ARO:3003730|Bifidobacteria	1107	6	1058	10	1089	0	1097	53.3	95	97.6	100.181	mupirocin	Bifidobacteria intrinsic ileS conferring resistance to mupirocin	Antibiotic target alteration
RUP	RUP_SRG_34.fasta	NODE_985_length_36843_cov_2.385669	7398	8534	NODE_985_length_36843_cov_2.385669_12	379	gb|APB03214.1|ARO:3003980|tetA(48)	343	65	362	33	329	3.85e-104	298	53	78.6	86.6	110.496	tetracycline	tetA(48)	Efflux pump	MFS family antibiotic efflux pump
RUP	RUP_SRG_34.fasta	NODE_7329_length_15015_cov_2.297193	3083	3688	NODE_7329_length_15015_cov_2.297193_5	202	gi|446114283|ref|WP_000192138.1|	219	1	195	28	219	5.61e-59	195	50.8	96.5	87.7	92.2374	quinolone	arlR	regulator
RUP	RUP_SRG_35.fasta	NODE_644_length_45861_cov_10.522006	19033	19425	NODE_644_length_45861_cov_10.522006_19	131	gb|ADV91011.1|ARO:3000245|RbpA	114	1	112	1	111	6.27e-32	112	52.7	85.5	97.4	114.912	rifamycin	RbpA	Antibiotic target protection
RUP	RUP_SRG_35.fasta	NODE_101_length_146361_cov_10.340581	29177	30166	NODE_101_length_146361_cov_10.340581_31	330	gb|APB03214.1|ARO:3003980|tetA(48)	343	5	313	17	326	1.09e-98	310	50.6	93.6	90.4	96.2099	tetracycline	tetA(48)	Efflux pump	MFS family antibiotic efflux pump
RUP	RUP_SRG_35.fasta	NODE_138_length_120687_cov_10.218624	54625	55086	NODE_138_length_120687_cov_10.218624_66	154	gb|AAG05661.1|ARO:3004107|Pseudomonas	156	12	146	9	143	1.64e-56	135	62.2	87.7	86.5	98.7179	multidrug	Pseudomonas aeruginosa soxR	regulator
RUP	RUP_SRG_35.fasta	NODE_66_length_189041_cov_11.706021	95429	96796	NODE_66_length_189041_cov_11.706021_98	456	gb|ABO11759.2|ARO:3004573|Acinetobacter	429	18	438	5	425	2.1e-182	421	58	92.3	98.1	106.294	fosfomycin	Acinetobacter baumannii AbaF	Efflux pump	MFS family antibiotic efflux pump
RUP	RUP_SRG_35.fasta	NODE_77_length_174466_cov_11.086061	94408	95934	NODE_77_length_174466_cov_11.086061_100	509	gb|AAC43550.1|ARO:3003967|lrfA	504	14	500	10	497	8.32e-154	488	51.6	95.7	96.8	100.992	quinolone	lfrA	Efflux pump	MFS family antibiotic efflux pump
RUP	RUP_SRG_35.fasta	NODE_24_length_382100_cov_10.915976	282382	283080	NODE_24_length_382100_cov_10.915976_305	233	gb|CCP46065.1|ARO:3000816|mtrA	228	6	230	3	228	3.47e-97	226	61.9	96.6	99.1	102.193	multidrug	mtrA	regulator
RUP	RUP_SRG_36.fasta	NODE_42_length_278740_cov_11.892904	147451	148200	NODE_42_length_278740_cov_11.892904_135	250	gb|ADZ12699.1|ARO:3005091|RanA	258	1	247	1	247	1.39e-93	247	55.1	98.8	95.7	96.8992	multidrug	RanA
RUP	RUP_SRG_36.fasta	NODE_58_length_205333_cov_10.891679	163760	164572	NODE_58_length_205333_cov_10.891679_133	271	ZP_04055725	283	1	268	1	281	7.37e-90	283	57.6	98.9	99.3	95.7597	bacitracin	bacA	Antibiotic target alteration	undecaprenyl pyrophosphate
RUP	RUP_SRG_36.fasta	NODE_19_length_422762_cov_10.879361	154558	155478	NODE_19_length_422762_cov_10.879361_139	307	EU408351.1.gene26.p01	293	14	303	1	290	2.25e-139	290	63.4	94.5	99	104.778	beta_lactam	LRA-12	Enzymatic inactivation	Class B3 beta-lactamase
RUP	RUP_SRG_36.fasta	NODE_7_length_714550_cov_11.459786	161492	161941	NODE_7_length_714550_cov_11.459786_174	150	AF001493.1.orf0.gene.p01	143	22	148	17	143	2.47e-47	127	52	84.7	88.8	104.895	rifamycin	arr-1	Enzymatic inactivation	rifampin ADP-ribosyltransferase (Arr)
RUP	RUP_SRG_37.fasta	NODE_3343_length_21329_cov_38.753502	12993	13436	NODE_3343_length_21329_cov_38.753502_13	148	NC_002758.1119995.p01	134	16	146	1	131	2.92e-60	131	62.6	88.5	97.8	110.448	bleomycin	bleomycin resistance protein	Enzymatic inactivation
RUP	RUP_SRG_37.fasta	NODE_10491_length_12751_cov_35.287965	5345	6394	NODE_10491_length_12751_cov_35.287965_7	350	gb|APB03214.1|ARO:3003980|tetA(48)	343	28	339	16	327	1.27e-120	312	56.4	89.1	91	102.041	tetracycline	tetA(48)	Efflux pump	MFS family antibiotic efflux pump
RUP	RUP_SRG_39.fasta	NODE_1176_length_33843_cov_16.662957	797	2407	NODE_1176_length_33843_cov_16.662957_2	537	gi|1028098233|ref|WP_063854778.1|	511	13	510	14	508	6.59e-157	498	53.4	92.7	96.9	105.088	quinolone	qepA	Efflux pump	MFS family antibiotic efflux pump
RUP	RUP_SRG_39.fasta	NODE_1002_length_36614_cov_15.729260	30890	32818	NODE_1002_length_36614_cov_15.729260_30	643	gi|664556405|ref|WP_031071225.1|	602	30	597	23	590	2.29e-213	570	59.3	88.3	94.4	106.811	novobiocin	novA	Efflux pump	ABC family antibiotic efflux pump
RUP	RUP_SRG_39.fasta	NODE_1003_length_36582_cov_14.659540	9170	9577	NODE_1003_length_36582_cov_14.659540_9	136	gb|ADV91011.1|ARO:3000245|RbpA	114	1	108	1	106	4.6e-33	108	51.9	79.4	93	119.298	rifamycin	RbpA	Antibiotic target protection
RUP	RUP_SRG_39.fasta	NODE_894_length_38807_cov_16.183913	31606	32310	NODE_894_length_38807_cov_16.183913_26	235	gb|CCP46065.1|ARO:3000816|mtrA	228	8	229	5	226	3.82e-118	222	73.9	94.5	97.4	103.07	multidrug	mtrA	regulator
RUP	RUP_SRG_39.fasta	NODE_1824_length_27581_cov_15.867362	20279	20749	NODE_1824_length_27581_cov_15.867362_22	157	gb|AAG05661.1|ARO:3004107|Pseudomonas	156	7	145	9	147	1.36e-46	139	54	88.5	89.1	100.641	multidrug	Pseudomonas aeruginosa soxR	regulator
RUP	RUP_SRG_41.fasta	NODE_6054_length_16366_cov_4.871314	7724	8440	NODE_6054_length_16366_cov_4.871314_6	239	gb|AVX51087.1|ARO:3004559|CAM-1	241	5	233	14	241	1.43e-86	229	52.4	95.8	94.6	99.1701	beta_lactam	CAM-1	Enzymatic inactivation	Class B1 beta-lactamase
RUP	RUP_SRG_41.fasta	NODE_62158_length_4553_cov_4.257003	3226	4053	NODE_62158_length_4553_cov_4.257003_4	276	gb|ADZ12699.1|ARO:3005091|RanA	258	1	248	1	248	8.16e-102	248	58.1	89.9	96.1	106.977	multidrug	RanA
RUP	RUP_SRG_44.fasta	NODE_1731_length_28334_cov_4.420666	1710	2339	NODE_1731_length_28334_cov_4.420666_2	210	gb|CCP46065.1|ARO:3000816|mtrA	228	1	206	21	224	1.15e-62	207	52.7	98.1	89.5	92.1053	multidrug	mtrA	regulator
RUP	RUP_SRG_44.fasta	NODE_81044_length_3717_cov_3.935554	1773	2222	NODE_81044_length_3717_cov_3.935554_4	150	gb|AAG05661.1|ARO:3004107|Pseudomonas	156	6	146	10	150	1.05e-46	141	51.8	94	90.4	96.1538	multidrug	Pseudomonas aeruginosa soxR	regulator
RUP	RUP_SRG_45.fasta	NODE_18_length_445211_cov_11.028619	263478	264230	NODE_18_length_445211_cov_11.028619_222	251	gb|ADZ12699.1|ARO:3005091|RanA	258	1	247	1	247	9.36e-97	247	58.3	98.4	95.7	97.2868	multidrug	RanA
RUP	RUP_SRG_45.fasta	NODE_4_length_792217_cov_10.971275	745611	746504	NODE_4_length_792217_cov_10.971275_685	298	gb|WP_041881964.1|ARO:3006942|LUS-1	303	3	292	9	296	1.43e-106	290	54.8	97.3	95	98.3498	beta_lactam	LUS-1
RUP	RUP_SRG_45.fasta	NODE_2_length_1056569_cov_10.490351	779374	780579	NODE_2_length_1056569_cov_10.490351_671	402	ZP_04621517	404	5	399	11	404	1.43e-167	396	62.9	98.3	97.5	99.505	polymyxin	rosA	Efflux pump
RUP	RUP_SRG_46.fasta	NODE_3399_length_21196_cov_6.469278	1368	4460	NODE_3399_length_21196_cov_6.469278_2	1031	gb|AAG05914|ARO:3004075|MuxC	1036	1	1016	1	1015	0	1019	53	98.5	98	99.5174	multidrug	MuxC	Efflux pump	RND family antibiotic efflux pump
RUP	RUP_SRG_46.fasta	NODE_49221_length_5382_cov_7.183218	217	3342	NODE_49221_length_5382_cov_7.183218_2	1042	YP_001345921	1046	1	1024	1	1028	0	1028	63.2	98.3	98.3	99.6176	multidrug	MexB	Efflux pump
RUP	RUP_SRG_47.fasta	NODE_56744_length_4868_cov_2.290879	1815	2258	NODE_56744_length_4868_cov_2.290879_4	148	AJ511268.1.gene3.p01	156	8	147	11	150	2.03e-53	140	57.1	94.6	89.7	94.8718	aminoglycoside	AAC(3)-Ic	Enzymatic inactivation	Acetyltransferases
RUP	RUP_SRG_48.fasta	NODE_319_length_67741_cov_9.815206	48080	48574	NODE_319_length_67741_cov_9.815206_53	165	AB116646.1.gene1.p01	157	1	163	1	156	1.71e-54	164	58.5	98.8	99.4	105.096	aminoglycoside	AAC(6')-Isa	Enzymatic inactivation	Acetyltransferases
RUP	RUP_SRG_48.fasta	NODE_91_length_151490_cov_12.045293	4911	6710	NODE_91_length_151490_cov_12.045293_5	600	gi|772774655|ref|WP_045322518.1|	620	9	597	11	604	1.06e-227	599	60.8	98.2	95.8	96.7742	novobiocin	novA	Efflux pump	ABC family antibiotic efflux pump
RUP	RUP_SRG_50.fasta	NODE_163_length_106298_cov_7.077389	81978	82772	NODE_163_length_106298_cov_7.077389_78	265	ZP_04055725	283	1	260	1	277	8.33e-85	279	52.7	98.1	97.9	93.6396	bacitracin	bacA	Antibiotic target alteration	undecaprenyl pyrophosphate
RUP	RUP_SRG_50.fasta	NODE_3741_length_20362_cov_5.396021	13610	14428	NODE_3741_length_20362_cov_5.396021_8	273	gb|ADZ12699.1|ARO:3005091|RanA	258	1	240	1	240	1.27e-102	240	60.4	87.9	93	105.814	multidrug	RanA
