## Supplementary Figures and Tables for "Life on the edge: microbial diversity, resistome, and virulome in soils from the Union Glacier cold desert": Supplementary_Table_10_EGMs_with_ARGs_or_VFGs.xlsx

### Sheet: Sheet1
Supplementary Table 10. Predicted mobile genetic elements comprising or in close proximity to putative antibiotic resistance or virulence genes.
Unique ID	Site	Contig	GoI	GoI Type	GoI Start	GoI End	EGM type	EGM start	EGM end	EGM notes
RDP_EGM_20	RDP	NODE_218932_length_802_cov_6.263722	AAC(3)-Id	ARG	150	632	CALIN	21	762	-
RUP_EGM_4	RUP	NODE_10791_length_12587_cov_5.687041	glnA1	VFG	7406	8821	CALIN	7406	8821	attc annotations are inside the ORF
RUP_EGM_56	RUP	NODE_21181_length_8949_cov_3.754891	rfbA	VFG	2785	3717	CALIN	78	4550	GoI in 4603-5160 may also be part of the CALIN
RUP_EGM_66	RUP	NODE_244185_length_1229_cov_2.426746	phnB	VFG	395	862	CALIN	93	1227	attc annotation passes through the ORF
RDP_EGM_1	RDP	NODE_10_length_185764_cov_9.470763	bleomycin resistance protein	ARG	125596	126003	IS	122946	125081	IS_family=IS21;IS_cluster=IS21_259;IS_type=complete;GoI_position=Right;GoI_distance=515
RDP_EGM_2	RDP	NODE_10120_length_5665_cov_13.779679	rmt4	VFG	2217	3050	IS	42	2088	IS_family=ISNCY;IS_cluster=ISNCY_85;IS_type=complete;GoI_position=Right;GoI_distance=129
RDP_EGM_3	RDP	NODE_10578_length_5522_cov_4.548564	wbuZ	VFG	1399	2187	IS	3099	3284	IS_family=IS3;IS_cluster=IS3_301|IS3||protein:plasmid:23065;IS_type=partial;GoI_position=Left;GoI_distance=912
RDP_EGM_4	RDP	NODE_11159_length_5349_cov_65.068379	sigA_rpoV	VFG	1755	2891	IS	3970	5315	IS_family=IS21;IS_cluster=IS21_259;IS_type=partial;GoI_position=Left;GoI_distance=1079
RDP_EGM_6	RDP	NODE_133_length_62803_cov_47.728724	kdsA	VFG	57583	58398	IS	52130	53759	IS_family=ISNCY;IS_cluster=ISNCY_85;IS_type=complete;GoI_position=Right;GoI_distance=3824
RDP_EGM_7	RDP	NODE_13692_length_4748_cov_12.167910	rfbG	VFG	418	1473	IS	4522	4748	IS_family=IS1182;IS_cluster=IS1182_100;IS_type=partial;GoI_position=Left;GoI_distance=3049
RDP_EGM_8	RDP	NODE_13692_length_4748_cov_12.167910	rfbF	VFG	1464	2165	IS	4522	4748	IS_family=IS1182;IS_cluster=IS1182_100;IS_type=partial;GoI_position=Left;GoI_distance=2357
RDP_EGM_9	RDP	NODE_15840_length_4375_cov_6.722685	tetA(48)	ARG	3089	4105	IS	4	1058	IS_family=IS1182;IS_cluster=IS1182_104;IS_type=partial;GoI_position=Right;GoI_distance=2031
RDP_EGM_10	RDP	NODE_15840_length_4375_cov_6.722685	tetA(48)	ARG	3089	4105	IS	1920	2461	IS_family=IS630;IS_cluster=IS630_193;IS_type=partial;GoI_position=Right;GoI_distance=628
RDP_EGM_11	RDP	NODE_15840_length_4375_cov_6.722685	ddrA	VFG	3089	4105	IS	4	1058	IS_family=IS1182;IS_cluster=IS1182_104;IS_type=partial;GoI_position=Right;GoI_distance=2031
RDP_EGM_12	RDP	NODE_15840_length_4375_cov_6.722685	ddrA	VFG	3089	4105	IS	1920	2461	IS_family=IS630;IS_cluster=IS630_193;IS_type=partial;GoI_position=Right;GoI_distance=628
RDP_EGM_13	RDP	NODE_1643_length_15425_cov_25.242485	asnB	VFG	554	2521	IS	5099	5296	IS_family=IS5;IS_cluster=IS5_447;IS_type=partial;GoI_position=Left;GoI_distance=2578
RDP_EGM_14	RDP	NODE_16448_length_4275_cov_3.607583	gmhA	VFG	3646	4209	IS	1836	2201	IS_family=IS5;IS_cluster=IS5_197;IS_type=partial;GoI_position=Right;GoI_distance=1445
RDP_EGM_15	RDP	NODE_16900_length_4214_cov_8.392402	acpXL	VFG	51	290	IS	1880	3179	IS_family=IS4;IS_cluster=IS4_116;IS_type=complete;GoI_position=Left;GoI_distance=1590
RDP_EGM_16	RDP	NODE_17_length_168437_cov_25.577532	katB	VFG	50795	53029	IS	57429	58588	IS_family=IS1595;IS_cluster=IS1595_235;IS_type=partial;GoI_position=Left;GoI_distance=4400
RDP_EGM_17	RDP	NODE_173_length_49625_cov_81.196530	rfbF	VFG	34077	34847	IS	38218	39426	IS_family=IS200/IS605;IS_cluster=IS200/IS605_96;IS_type=complete;GoI_position=Left;GoI_distance=3371
RDP_EGM_18	RDP	NODE_1801_length_14754_cov_8.372066	Y_RS05665	VFG	6271	7290	IS	656	1545	IS_family=IS21;IS_cluster=IS21_62;IS_type=partial;GoI_position=Right;GoI_distance=4726
RDP_EGM_19	RDP	NODE_19244_length_3899_cov_6.161030	narI	VFG	978	1706	IS	2636	3467	IS_family=IS3;IS_cluster=IS3_168;IS_type=partial;GoI_position=Left;GoI_distance=930
RDP_EGM_21	RDP	NODE_23_length_143598_cov_31.854357	bplD	VFG	125033	126070	IS	129267	131697	IS_family=IS21;IS_cluster=IS21_288;IS_type=partial;GoI_position=Left;GoI_distance=3197
RDP_EGM_22	RDP	NODE_2560_length_12314_cov_16.120157	leuD	VFG	7738	8328	IS	10330	12312	IS_family=IS3;IS_cluster=IS3_346;IS_type=partial;GoI_position=Left;GoI_distance=2002
RDP_EGM_23	RDP	NODE_34978_length_2704_cov_8.003775	STER_RS05290	VFG	1662	2135	IS	1	202	IS_family=IS3;IS_cluster=IS3_168;IS_type=partial;GoI_position=Right;GoI_distance=1460
RDP_EGM_24	RDP	NODE_3677_length_10097_cov_55.416252	bplD	VFG	2644	3711	IS	50	671	IS_family=IS21;IS_cluster=IS21_259;IS_type=partial;GoI_position=Right;GoI_distance=1973
RDP_EGM_25	RDP	NODE_382_length_32701_cov_14.810880	flmH	VFG	23923	24627	IS	20341	20530	IS_family=IS3;IS_cluster=IS3_406;IS_type=partial;GoI_position=Right;GoI_distance=3393
RDP_EGM_27	RDP	NODE_39_length_121401_cov_48.345318	rmlB	VFG	94892	95911	IS	96909	97649	IS_family=IS30;IS_cluster=IS30_173;IS_type=partial;GoI_position=Left;GoI_distance=998
RDP_EGM_28	RDP	NODE_42701_length_2382_cov_12.551354	gmd	VFG	139	1113	IS	1180	2355	IS_family=IS630;IS_cluster=IS630_193;IS_type=complete;GoI_position=Left;GoI_distance=67
RDP_EGM_29	RDP	NODE_4461_length_9004_cov_13.374344	clpC	VFG	3068	5779	IS	31	196	IS_family=IS5;IS_cluster=IS5_342;IS_type=partial;GoI_position=Right;GoI_distance=2872
RDP_EGM_30	RDP	NODE_45_length_117221_cov_9.828892	vapA1	VFG	50415	50711	IS	51294	51509	IS_family=IS1182;IS_cluster=IS1182_71;IS_type=partial;GoI_position=Left;GoI_distance=583
RDP_EGM_31	RDP	NODE_49_length_112411_cov_12.863203	groEL	VFG	51728	53350	IS	55147	56295	IS_family=IS200/IS605;IS_cluster=IS200/IS605_96;IS_type=complete;GoI_position=Left;GoI_distance=1797
RDP_EGM_32	RDP	NODE_5388_length_8109_cov_13.766576	bplD	VFG	1131	2201	IS	4508	7476	IS_family=IS21;IS_cluster=IS21_288;IS_type=partial;GoI_position=Left;GoI_distance=2307
RDP_EGM_33	RDP	NODE_6774_length_7112_cov_11.381040	rfbB	VFG	5181	6251	IS	2611	3159	IS_family=IS6;IS_cluster=IS6_303;IS_type=partial;GoI_position=Right;GoI_distance=2022
RDP_EGM_34	RDP	NODE_999_length_19855_cov_7.594293	rfbF	VFG	13899	14678	IS	10011	11051	IS_family=IS481;IS_cluster=IS481_240;IS_type=complete;GoI_position=Right;GoI_distance=2848
RUP_EGM_1	RUP	NODE_101939_length_3069_cov_5.571002	vapA1	VFG	1964	2266	IS	1	249	IS_family=IS6;IS_cluster=IS6_292;IS_type=partial;GoI_position=Right;GoI_distance=1715
RUP_EGM_2	RUP	NODE_101939_length_3069_cov_5.571002	vapA1	VFG	1964	2266	IS	268	423	IS_family=IS6;IS_cluster=IS6_292;IS_type=partial;GoI_position=Right;GoI_distance=1541
RUP_EGM_3	RUP	NODE_102_length_145107_cov_8.710724	dnaK	VFG	22145	24061	IS	28261	29707	IS_family=IS3;IS_cluster=IS3_176;IS_type=complete;GoI_position=Left;GoI_distance=4200
RUP_EGM_5	RUP	NODE_11_length_560439_cov_11.704515	dnaK	VFG	478383	480320	IS	473726	475457	IS_family=IS4;IS_cluster=IS4_148;IS_type=complete;GoI_position=Right;GoI_distance=2926
RUP_EGM_6	RUP	NODE_1103_length_34936_cov_6.102176	EC55989_RS17100	VFG	26535	26801	IS	22208	24941	IS_family=IS481;IS_cluster=IS481_87|IS481||protein:plasmid:112321;IS_type=complete;GoI_position=Right;GoI_distance=1594
RUP_EGM_7	RUP	NODE_115_length_137189_cov_9.373831	sigH	VFG	99301	100008	IS	93422	94560	IS_family=IS481;IS_cluster=IS481_228;IS_type=complete;GoI_position=Right;GoI_distance=4741
RUP_EGM_8	RUP	NODE_12209_length_11859_cov_3.242375	pdtorfH	VFG	4647	4952	IS	9235	10653	IS_family=IS110;IS_cluster=IS110_284;IS_type=complete;GoI_position=Left;GoI_distance=4283
RUP_EGM_12	RUP	NODE_12562_length_11685_cov_6.649011	sugC	VFG	6351	7550	IS	696	2637	IS_family=IS256;IS_cluster=IS256_128;IS_type=complete;GoI_position=Right;GoI_distance=3714
RUP_EGM_13	RUP	NODE_12768_length_11589_cov_8.356078	mpa	VFG	2527	4299	IS	1	284	IS_family=IS630;IS_cluster=IS630_193;IS_type=partial;GoI_position=Right;GoI_distance=2243
RUP_EGM_15	RUP	NODE_1362_length_31605_cov_143.961236	ndk	VFG	423	833	IS	1	279	IS_family=IS200/IS605;IS_cluster=IS200/IS605_96;IS_type=partial;GoI_position=Right;GoI_distance=144
RUP_EGM_16	RUP	NODE_138039_length_2302_cov_5.658656	erm(40)	ARG	68	844	IS	2052	2302	IS_family=IS3;IS_cluster=IS3_482|IS3||protein:plasmid:23979;IS_type=partial;GoI_position=Left;GoI_distance=1208
RUP_EGM_17	RUP	NODE_14231_length_10990_cov_3.088523	CBU_1566	VFG	2871	3608	IS	5643	8170	IS_family=IS1595;IS_cluster=IS1595_235;IS_type=complete;GoI_position=Left;GoI_distance=2035
RUP_EGM_18	RUP	NODE_1477_length_30483_cov_14.042855	qbsC	VFG	16160	17326	IS	17808	19720	IS_family=IS3;IS_cluster=IS3_232;IS_type=complete;GoI_position=Left;GoI_distance=482
RUP_EGM_19	RUP	NODE_15_length_476086_cov_13.549260	fleQ	VFG	224629	226164	IS	231113	233062	IS_family=IS4;IS_cluster=IS4_107;IS_type=complete;GoI_position=Left;GoI_distance=4949
RUP_EGM_20	RUP	NODE_15_length_476086_cov_13.549260	fleQ	VFG	224629	226164	IS	230455	231361	IS_family=IS5;IS_cluster=IS5_270;IS_type=complete;GoI_position=Left;GoI_distance=4291
RUP_EGM_21	RUP	NODE_15_length_476086_cov_13.549260	fleQ	VFG	224629	226164	IS	229025	230455	IS_family=IS701;IS_cluster=IS701_101;IS_type=complete;GoI_position=Left;GoI_distance=2861
RUP_EGM_22	RUP	NODE_15_length_476086_cov_13.549260	pilT	VFG	100050	101249	IS	104079	105396	IS_family=IS3;IS_cluster=IS3_168;IS_type=complete;GoI_position=Left;GoI_distance=2830
RUP_EGM_23	RUP	NODE_15131_length_10657_cov_13.559045	purC	VFG	8869	9732	IS	5691	7325	IS_family=IS110;IS_cluster=IS110_284;IS_type=complete;GoI_position=Right;GoI_distance=1544
RUP_EGM_24	RUP	NODE_15131_length_10657_cov_13.559045	purC	VFG	8869	9732	IS	3142	4368	IS_family=IS630;IS_cluster=IS630_188|IS630||protein:plasmid:29290;IS_type=complete;GoI_position=Right;GoI_distance=4501
RUP_EGM_25	RUP	NODE_152_length_110777_cov_22.005771	vapA2	VFG	11314	11613	IS	9022	9890	IS_family=IS21;IS_cluster=IS21_35;IS_type=partial;GoI_position=Right;GoI_distance=1424
RUP_EGM_26	RUP	NODE_152_length_110777_cov_22.005771	vapA2	VFG	11314	11613	IS	7976	9145	IS_family=IS256;IS_cluster=IS256_47;IS_type=complete;GoI_position=Right;GoI_distance=2169
RUP_EGM_27	RUP	NODE_152_length_110777_cov_22.005771	phnB	VFG	109353	109853	IS	106716	107690	IS_family=IS1595;IS_cluster=IS1595_235;IS_type=complete;GoI_position=Right;GoI_distance=1663
RUP_EGM_28	RUP	NODE_152_length_110777_cov_22.005771	phnB	VFG	109353	109853	IS	103346	105326	IS_family=IS66;IS_cluster=IS66_43;IS_type=complete;GoI_position=Right;GoI_distance=4027
RUP_EGM_29	RUP	NODE_15244_length_10622_cov_27.956563	BT9727_RS25850	VFG	4787	5470	IS	5520	6857	IS_family=IS110;IS_cluster=IS110_284;IS_type=complete;GoI_position=Left;GoI_distance=50
RUP_EGM_30	RUP	NODE_15244_length_10622_cov_27.956563	algD	VFG	3405	4751	IS	5520	6857	IS_family=IS110;IS_cluster=IS110_284;IS_type=complete;GoI_position=Left;GoI_distance=769
RUP_EGM_31	RUP	NODE_15540_length_10507_cov_8.499809	ETAE_RS04220	VFG	2715	3371	IS	199	1949	IS_family=IS4;IS_cluster=IS4_169;IS_type=partial;GoI_position=Right;GoI_distance=766
RUP_EGM_32	RUP	NODE_16235_length_10278_cov_21.907366	THIN-B beta-lactamase	ARG	7982	8869	IS	5220	5844	IS_family=IS21;IS_cluster=IS21_259;IS_type=partial;GoI_position=Right;GoI_distance=2138
RUP_EGM_33	RUP	NODE_16235_length_10278_cov_21.907366	THIN-B beta-lactamase	ARG	7982	8869	IS	875	3290	IS_family=IS66;IS_cluster=IS66_74;IS_type=complete;GoI_position=Right;GoI_distance=4692
RUP_EGM_34	RUP	NODE_16235_length_10278_cov_21.907366	THIN-B beta-lactamase	ARG	7982	8869	IS	9490	10150	IS_family=IS6;IS_cluster=IS6_292;IS_type=partial;GoI_position=Left;GoI_distance=621
RUP_EGM_35	RUP	NODE_165255_length_1914_cov_11.599247	rosA	ARG	24	1142	IS	1046	1868	IS_family=IS4;IS_cluster=IS4_187|IS4||protein:plasmid:14670;IS_type=partial;GoI_position=Inside;GoI_distance=0
RUP_EGM_36	RUP	NODE_16969_length_10055_cov_4.289700	KPR_RS09000	VFG	1420	2586	IS	5782	7065	IS_family=IS110;IS_cluster=IS110_208;IS_type=complete;GoI_position=Left;GoI_distance=3196
RUP_EGM_37	RUP	NODE_16969_length_10055_cov_4.289700	KPR_RS09000	VFG	1420	2586	IS	3019	3717	IS_family=IS66;IS_cluster=IS66_46;IS_type=partial;GoI_position=Left;GoI_distance=433
RUP_EGM_38	RUP	NODE_17_length_445258_cov_27.713978	galE	VFG	107804	108820	IS	112597	114237	IS_family=IS5;IS_cluster=IS5_108;IS_type=complete;GoI_position=Left;GoI_distance=3777
RUP_EGM_39	RUP	NODE_17032_length_10029_cov_8.254963	dnaK	VFG	2283	4193	IS	4889	5989	IS_family=IS1595;IS_cluster=IS1595_235;IS_type=complete;GoI_position=Left;GoI_distance=696
RUP_EGM_40	RUP	NODE_17165_length_9989_cov_4.010268	ctpV	VFG	3865	6093	IS	6731	7001	IS_family=IS6;IS_cluster=IS6_292;IS_type=partial;GoI_position=Left;GoI_distance=638
RUP_EGM_41	RUP	NODE_17181_length_9984_cov_1.194279	tetA(48)	ARG	4010	4867	IS	8667	9174	IS_family=IS256;IS_cluster=IS256_92;IS_type=partial;GoI_position=Left;GoI_distance=3800
RUP_EGM_42	RUP	NODE_17181_length_9984_cov_1.194279	tetA(48)	ARG	4010	4867	IS	6134	8589	IS_family=new;IS_cluster=new_0;IS_type=complete;GoI_position=Left;GoI_distance=1267
RUP_EGM_43	RUP	NODE_17181_length_9984_cov_1.194279	ddrA	VFG	4010	4867	IS	8667	9174	IS_family=IS256;IS_cluster=IS256_92;IS_type=partial;GoI_position=Left;GoI_distance=3800
RUP_EGM_44	RUP	NODE_17181_length_9984_cov_1.194279	ddrA	VFG	4010	4867	IS	6134	8589	IS_family=new;IS_cluster=new_0;IS_type=complete;GoI_position=Left;GoI_distance=1267
RUP_EGM_45	RUP	NODE_183_length_96044_cov_8.684037	dfrA3	ARG	32837	33322	IS	29538	31316	IS_family=IS4;IS_cluster=IS4_148;IS_type=partial;GoI_position=Right;GoI_distance=1521
RUP_EGM_46	RUP	NODE_184_length_95865_cov_13.161716	acpXL	VFG	78068	78304	IS	80391	81818	IS_family=IS4;IS_cluster=IS4_148;IS_type=partial;GoI_position=Left;GoI_distance=2087
RUP_EGM_47	RUP	NODE_18468_length_9620_cov_1.298275	glgX	VFG	6861	8648	IS	104	2684	IS_family=IS701;IS_cluster=IS701_101;IS_type=complete;GoI_position=Right;GoI_distance=4177
RUP_EGM_48	RUP	NODE_18468_length_9620_cov_1.298275	glgX	VFG	6861	8648	IS	2632	4192	IS_family=IS701;IS_cluster=IS701_101;IS_type=partial;GoI_position=Right;GoI_distance=2669
RUP_EGM_49	RUP	NODE_196_length_92663_cov_7.782600	BJAB07104_RS00505	VFG	10266	11576	IS	6884	8708	IS_family=IS110;IS_cluster=IS110_219;IS_type=partial;GoI_position=Right;GoI_distance=1558
RUP_EGM_50	RUP	NODE_196_length_92663_cov_7.782600	C8J_RS06930	VFG	11579	12562	IS	6884	8708	IS_family=IS110;IS_cluster=IS110_219;IS_type=partial;GoI_position=Right;GoI_distance=2871
RUP_EGM_51	RUP	NODE_196_length_92663_cov_7.782600	JJD26997_RS08170	VFG	12649	13593	IS	6884	8708	IS_family=IS110;IS_cluster=IS110_219;IS_type=partial;GoI_position=Right;GoI_distance=3941
RUP_EGM_52	RUP	NODE_196_length_92663_cov_7.782600	gmd	VFG	43859	44995	IS	40916	41972	IS_family=IS982;IS_cluster=IS982_267|IS982||protein:plasmid:24018;IS_type=complete;GoI_position=Right;GoI_distance=1887
RUP_EGM_53	RUP	NODE_196_length_92663_cov_7.782600	BJAB07104_RS00505	VFG	42188	43549	IS	40916	41972	IS_family=IS982;IS_cluster=IS982_267|IS982||protein:plasmid:24018;IS_type=complete;GoI_position=Right;GoI_distance=216
RUP_EGM_54	RUP	NODE_196_length_92663_cov_7.782600	tviB	VFG	45113	46390	IS	40916	41972	IS_family=IS982;IS_cluster=IS982_267|IS982||protein:plasmid:24018;IS_type=complete;GoI_position=Right;GoI_distance=3141
RUP_EGM_55	RUP	NODE_196_length_92663_cov_7.782600	KPR_RS09045	VFG	46394	47443	IS	40916	41972	IS_family=IS982;IS_cluster=IS982_267|IS982||protein:plasmid:24018;IS_type=complete;GoI_position=Right;GoI_distance=4422
RUP_EGM_57	RUP	NODE_2228_length_25454_cov_12.239852	arlR	ARG	18910	19587	IS	22665	24687	IS_family=IS256;IS_cluster=IS256_128;IS_type=complete;GoI_position=Left;GoI_distance=3078
RUP_EGM_58	RUP	NODE_2228_length_25454_cov_12.239852	arlR	ARG	18910	19587	IS	24142	25361	IS_family=IS4;IS_cluster=IS4_231;IS_type=partial;GoI_position=Left;GoI_distance=4555
RUP_EGM_59	RUP	NODE_227_length_82420_cov_103.222352	gmhA	VFG	79801	80373	IS	81872	82420	IS_family=IS200/IS605;IS_cluster=IS200/IS605_96;IS_type=complete;GoI_position=Left;GoI_distance=1499
RUP_EGM_60	RUP	NODE_23045_length_8541_cov_9.160146	sodA	VFG	7075	7701	IS	2866	4346	IS_family=ISAS1;IS_cluster=ISAS1_163;IS_type=complete;GoI_position=Right;GoI_distance=2729
RUP_EGM_61	RUP	NODE_23060_length_8533_cov_90.523944	sugC	VFG	3461	4648	IS	7622	8424	IS_family=IS701;IS_cluster=IS701_101;IS_type=partial;GoI_position=Left;GoI_distance=2974
RUP_EGM_62	RUP	NODE_23060_length_8533_cov_90.523944	sugB	VFG	4653	5483	IS	7622	8424	IS_family=IS701;IS_cluster=IS701_101;IS_type=partial;GoI_position=Left;GoI_distance=2139
RUP_EGM_63	RUP	NODE_23060_length_8533_cov_90.523944	sugA	VFG	5480	6436	IS	7622	8424	IS_family=IS701;IS_cluster=IS701_101;IS_type=partial;GoI_position=Left;GoI_distance=1186
RUP_EGM_64	RUP	NODE_236174_length_1279_cov_3.633170	arr-1	ARG	23	451	IS	49	1161	IS_family=IS630;IS_cluster=IS630_193;IS_type=complete;GoI_position=Inside;GoI_distance=0
RUP_EGM_65	RUP	NODE_24002_length_8344_cov_92.037158	glnA1	VFG	5960	7303	IS	8089	8344	IS_family=ISAS1;IS_cluster=ISAS1_163;IS_type=partial;GoI_position=Left;GoI_distance=786
RUP_EGM_67	RUP	NODE_24828_length_8187_cov_2.649410	CPE_RS09090	VFG	163	1023	IS	1399	2182	IS_family=IS256;IS_cluster=IS256_92;IS_type=partial;GoI_position=Left;GoI_distance=376
RUP_EGM_68	RUP	NODE_25048_length_8142_cov_3.314579	sugC	VFG	228	1307	IS	5266	6450	IS_family=IS110;IS_cluster=IS110_170;IS_type=partial;GoI_position=Left;GoI_distance=3959
RUP_EGM_69	RUP	NODE_25194_length_8116_cov_3.796799	cylR2	VFG	1368	1601	IS	3703	5103	IS_family=IS1595;IS_cluster=IS1595_235;IS_type=partial;GoI_position=Left;GoI_distance=2102
RUP_EGM_70	RUP	NODE_256_length_77490_cov_14.132692	ctpV	VFG	53586	55946	IS	49893	51243	IS_family=IS4;IS_cluster=IS4_157;IS_type=complete;GoI_position=Right;GoI_distance=2343
RUP_EGM_71	RUP	NODE_288_length_72581_cov_16.105024	rpe	VFG	34026	34709	IS	30734	31788	IS_family=IS5;IS_cluster=IS5_302;IS_type=partial;GoI_position=Right;GoI_distance=2238
RUP_EGM_72	RUP	NODE_296_length_71083_cov_15.304964	eno	VFG	48934	50229	IS	47485	48914	IS_family=IS4;IS_cluster=IS4_148;IS_type=partial;GoI_position=Right;GoI_distance=20
RUP_EGM_73	RUP	NODE_3_length_991951_cov_14.043663	pilZ	VFG	119711	120094	IS	123375	124564	IS_family=IS5;IS_cluster=IS5_112;IS_type=complete;GoI_position=Left;GoI_distance=3281
RUP_EGM_74	RUP	NODE_3_length_991951_cov_14.043663	gspG	VFG	122844	123329	IS	123375	124564	IS_family=IS5;IS_cluster=IS5_112;IS_type=complete;GoI_position=Left;GoI_distance=46
RUP_EGM_75	RUP	NODE_30068_length_7336_cov_1.754841	RbpA	ARG	1692	2072	IS	5800	7328	IS_family=IS256;IS_cluster=IS256_47;IS_type=complete;GoI_position=Left;GoI_distance=3728
RUP_EGM_76	RUP	NODE_32_length_332019_cov_14.478184	vapA2	VFG	154050	154334	IS	159080	159942	IS_family=IS110;IS_cluster=IS110_219;IS_type=partial;GoI_position=Left;GoI_distance=4746
RUP_EGM_77	RUP	NODE_32_length_332019_cov_14.478184	vapA2	VFG	154050	154334	IS	155333	156286	IS_family=IS1595;IS_cluster=IS1595_235;IS_type=partial;GoI_position=Left;GoI_distance=999
RUP_EGM_78	RUP	NODE_3316_length_21406_cov_1.551637	pilT	VFG	11736	12845	IS	8827	11698	IS_family=IS21;IS_cluster=IS21_35;IS_type=complete;GoI_position=Right;GoI_distance=38
RUP_EGM_79	RUP	NODE_3343_length_21329_cov_38.753502	bleomycin resistance protein	ARG	12993	13436	IS	11724	12663	IS_family=IS982;IS_cluster=IS982_260;IS_type=partial;GoI_position=Right;GoI_distance=330
RUP_EGM_80	RUP	NODE_33532_length_6884_cov_2.442378	rfbA	VFG	93	962	IS	3709	4350	IS_family=IS5;IS_cluster=IS5_364;IS_type=partial;GoI_position=Left;GoI_distance=2747
RUP_EGM_81	RUP	NODE_33532_length_6884_cov_2.442378	rfbB	VFG	1891	2946	IS	6053	6827	IS_family=IS5;IS_cluster=IS5_197;IS_type=partial;GoI_position=Left;GoI_distance=3107
RUP_EGM_82	RUP	NODE_33532_length_6884_cov_2.442378	rfbB	VFG	1891	2946	IS	3709	4350	IS_family=IS5;IS_cluster=IS5_364;IS_type=partial;GoI_position=Left;GoI_distance=763
RUP_EGM_83	RUP	NODE_3445_length_21061_cov_17.281063	vat(B)	ARG	19235	19870	IS	14112	15506	IS_family=IS4;IS_cluster=IS4_148;IS_type=complete;GoI_position=Right;GoI_distance=3729
RUP_EGM_84	RUP	NODE_350_length_63188_cov_14.712385	pilE_pilA	VFG	19130	19555	IS	22611	23823	IS_family=IS5;IS_cluster=IS5_112;IS_type=complete;GoI_position=Left;GoI_distance=3056
RUP_EGM_85	RUP	NODE_350_length_63188_cov_14.712385	pilE_pilA	VFG	20034	20459	IS	22611	23823	IS_family=IS5;IS_cluster=IS5_112;IS_type=complete;GoI_position=Left;GoI_distance=2152
RUP_EGM_86	RUP	NODE_354_length_62782_cov_11.237920	clpP	VFG	15362	16006	IS	11690	13156	IS_family=IS3;IS_cluster=IS3_239|IS3||protein:plasmid:133558;IS_type=partial;GoI_position=Right;GoI_distance=2206
RUP_EGM_87	RUP	NODE_361_length_61541_cov_10.227678	ctpV	VFG	14967	17249	IS	11200	12614	IS_family=IS256;IS_cluster=IS256_128;IS_type=complete;GoI_position=Right;GoI_distance=2353
RUP_EGM_88	RUP	NODE_3622_length_20644_cov_41.331973	btpB	VFG	10087	10917	IS	14123	16156	IS_family=IS110;IS_cluster=IS110_170;IS_type=partial;GoI_position=Left;GoI_distance=3206
RUP_EGM_89	RUP	NODE_3622_length_20644_cov_41.331973	btpB	VFG	10087	10917	IS	13122	14441	IS_family=IS4;IS_cluster=IS4_148;IS_type=complete;GoI_position=Left;GoI_distance=2205
RUP_EGM_90	RUP	NODE_3622_length_20644_cov_41.331973	btpB	VFG	10087	10917	IS	3430	5886	IS_family=IS91;IS_cluster=IS91_83;IS_type=partial;GoI_position=Right;GoI_distance=4201
RUP_EGM_91	RUP	NODE_3622_length_20644_cov_41.331973	btpB	VFG	10087	10917	IS	7034	8231	IS_family=IS91;IS_cluster=IS91_83;IS_type=partial;GoI_position=Right;GoI_distance=1856
RUP_EGM_92	RUP	NODE_38455_length_6318_cov_2.544148	sigA_rpoV	VFG	18	956	IS	5256	6176	IS_family=IS21;IS_cluster=IS21_288;IS_type=partial;GoI_position=Left;GoI_distance=4300
RUP_EGM_93	RUP	NODE_3873_length_20067_cov_24.552469	tssB	VFG	19222	19731	IS	9879	16260	IS_family=ISL3;IS_cluster=ISL3_147;IS_type=complete;GoI_position=Right;GoI_distance=2962
RUP_EGM_94	RUP	NODE_3873_length_20067_cov_24.552469	tssK	VFG	16958	18298	IS	9879	16260	IS_family=ISL3;IS_cluster=ISL3_147;IS_type=complete;GoI_position=Right;GoI_distance=698
RUP_EGM_95	RUP	NODE_39166_length_6244_cov_7.116659	mbtH-like	VFG	2450	2674	IS	4585	5672	IS_family=IS630;IS_cluster=IS630_386;IS_type=partial;GoI_position=Left;GoI_distance=1911
RUP_EGM_96	RUP	NODE_399_length_58082_cov_97.864339	mfpA	ARG	48836	49447	IS	49529	50521	IS_family=IS5;IS_cluster=IS5_270;IS_type=complete;GoI_position=Left;GoI_distance=82
RUP_EGM_97	RUP	NODE_399_length_58082_cov_97.864339	mfpA	ARG	48836	49447	IS	50692	52105	IS_family=ISL3;IS_cluster=ISL3_143|ISL3||protein:plasmid:23974;IS_type=complete;GoI_position=Left;GoI_distance=1245
RUP_EGM_98	RUP	NODE_4_length_792217_cov_10.971275	vapA2	VFG	64461	64721	IS	67940	69153	IS_family=IS3;IS_cluster=IS3_204;IS_type=complete;GoI_position=Left;GoI_distance=3219
RUP_EGM_99	RUP	NODE_405_length_57674_cov_10.942172	phoP	VFG	40023	40766	IS	37079	38238	IS_family=IS110;IS_cluster=IS110_140;IS_type=partial;GoI_position=Right;GoI_distance=1785
RUP_EGM_100	RUP	NODE_417_length_56574_cov_4.268918	tgs4	VFG	49127	50686	IS	54925	56483	IS_family=IS21;IS_cluster=IS21_62;IS_type=partial;GoI_position=Left;GoI_distance=4239
RUP_EGM_102	RUP	NODE_43583_length_5834_cov_9.552345	ole(C)	ARG	3639	4427	IS	4781	5791	IS_family=IS982;IS_cluster=IS982_266|IS982||protein:plasmid:145667;IS_type=partial;GoI_position=Left;GoI_distance=354
RUP_EGM_103	RUP	NODE_4411_length_18899_cov_6.993101	asnB	VFG	2585	4549	IS	8749	10762	IS_family=IS1595;IS_cluster=IS1595_235;IS_type=partial;GoI_position=Left;GoI_distance=4200
RUP_EGM_104	RUP	NODE_44713_length_5738_cov_10.807496	iri	ARG	196	1713	IS	2306	3182	IS_family=IS3;IS_cluster=IS3_168;IS_type=partial;GoI_position=Left;GoI_distance=593
RUP_EGM_105	RUP	NODE_4529_length_18667_cov_15.855792	galE	VFG	8715	9695	IS	10851	11739	IS_family=IS1595;IS_cluster=IS1595_235;IS_type=complete;GoI_position=Left;GoI_distance=1156
RUP_EGM_106	RUP	NODE_45627_length_5667_cov_4.198325	sigA_rpoV	VFG	533	1750	IS	1	198	IS_family=IS630;IS_cluster=IS630_193;IS_type=partial;GoI_position=Right;GoI_distance=335
RUP_EGM_107	RUP	NODE_46396_length_5606_cov_1.944154	acpXL	VFG	2214	2408	IS	185	916	IS_family=IS5;IS_cluster=IS5_197;IS_type=partial;GoI_position=Right;GoI_distance=1298
RUP_EGM_108	RUP	NODE_46623_length_5589_cov_2.573726	phzE1	VFG	268	2172	IS	5228	5589	IS_family=IS701;IS_cluster=IS701_101;IS_type=partial;GoI_position=Left;GoI_distance=3056
RUP_EGM_109	RUP	NODE_46623_length_5589_cov_2.573726	phzD1	VFG	2169	2678	IS	5228	5589	IS_family=IS701;IS_cluster=IS701_101;IS_type=partial;GoI_position=Left;GoI_distance=2550
RUP_EGM_110	RUP	NODE_46623_length_5589_cov_2.573726	phzC1	VFG	2779	3978	IS	5228	5589	IS_family=IS701;IS_cluster=IS701_101;IS_type=partial;GoI_position=Left;GoI_distance=1250
RUP_EGM_111	RUP	NODE_49137_length_5388_cov_13.817926	gmd	VFG	2388	3494	IS	45	1415	IS_family=IS1182;IS_cluster=IS1182_44;IS_type=complete;GoI_position=Right;GoI_distance=973
RUP_EGM_112	RUP	NODE_49137_length_5388_cov_13.817926	A79E_RS08235	VFG	3508	4476	IS	45	1415	IS_family=IS1182;IS_cluster=IS1182_44;IS_type=complete;GoI_position=Right;GoI_distance=2093
RUP_EGM_113	RUP	NODE_5459_length_17152_cov_11.368193	clpP	VFG	6771	7472	IS	2745	3988	IS_family=ISAS1;IS_cluster=ISAS1_192;IS_type=complete;GoI_position=Right;GoI_distance=2783
RUP_EGM_114	RUP	NODE_5487_length_17119_cov_3.254102	pafA	VFG	9486	10742	IS	7878	9325	IS_family=IS701;IS_cluster=IS701_101;IS_type=complete;GoI_position=Right;GoI_distance=161
RUP_EGM_115	RUP	NODE_5630_length_16914_cov_3.055045	dnaK	VFG	6138	8063	IS	3128	4023	IS_family=IS21;IS_cluster=IS21_259;IS_type=partial;GoI_position=Right;GoI_distance=2115
RUP_EGM_116	RUP	NODE_56744_length_4868_cov_2.290879	AAC(3)-Ic	ARG	1815	2258	IS	3163	3770	IS_family=IS6;IS_cluster=IS6_292;IS_type=partial;GoI_position=Left;GoI_distance=905
RUP_EGM_117	RUP	NODE_58424_length_4762_cov_17.531336	gmd	VFG	2391	3431	IS	3776	4579	IS_family=ISAS1;IS_cluster=ISAS1_163;IS_type=partial;GoI_position=Left;GoI_distance=345
RUP_EGM_118	RUP	NODE_5887_length_16573_cov_3.961194	ureG	VFG	8481	9158	IS	13349	16526	IS_family=new;IS_cluster=new_2;IS_type=complete;GoI_position=Left;GoI_distance=4191
RUP_EGM_119	RUP	NODE_5961_length_16469_cov_11.827464	bacA	ARG	9292	10092	IS	3121	5607	IS_family=IS5;IS_cluster=IS5_108;IS_type=complete;GoI_position=Right;GoI_distance=3685
RUP_EGM_120	RUP	NODE_61770_length_4572_cov_3.358867	clpP	VFG	4030	4542	IS	184	1216	IS_family=IS66;IS_cluster=IS66_393;IS_type=partial;GoI_position=Right;GoI_distance=2814
RUP_EGM_121	RUP	NODE_61770_length_4572_cov_3.358867	clpP	VFG	4030	4542	IS	1183	3015	IS_family=IS66;IS_cluster=IS66_46;IS_type=partial;GoI_position=Right;GoI_distance=1015
RUP_EGM_122	RUP	NODE_62676_length_4527_cov_48.542934	gmd	VFG	429	1451	IS	3478	4063	IS_family=IS3;IS_cluster=IS3_271;IS_type=partial;GoI_position=Left;GoI_distance=2027
RUP_EGM_123	RUP	NODE_63973_length_4460_cov_2.455846	wbpA	VFG	920	2146	IS	197	678	IS_family=IS3;IS_cluster=IS3_271;IS_type=partial;GoI_position=Right;GoI_distance=242
RUP_EGM_124	RUP	NODE_656_length_45368_cov_11.709995	tri1	VFG	34548	35684	IS	35777	37573	IS_family=IS110;IS_cluster=IS110_140;IS_type=complete;GoI_position=Left;GoI_distance=93
RUP_EGM_125	RUP	NODE_656_length_45368_cov_11.709995	tri1	VFG	34548	35684	IS	37399	38894	IS_family=IS110;IS_cluster=IS110_140;IS_type=partial;GoI_position=Left;GoI_distance=1715
RUP_EGM_126	RUP	NODE_7_length_714550_cov_11.459786	arr-1	ARG	161492	161941	IS	162309	164051	IS_family=IS21;IS_cluster=IS21_35;IS_type=partial;GoI_position=Left;GoI_distance=368
RUP_EGM_127	RUP	NODE_702_length_43503_cov_6.580602	panD	VFG	15965	16330	IS	19769	20833	IS_family=IS1595;IS_cluster=IS1595_235;IS_type=partial;GoI_position=Left;GoI_distance=3439
RUP_EGM_128	RUP	NODE_72404_length_4069_cov_6.265321	regX3	VFG	1746	2414	IS	3838	4069	IS_family=IS110;IS_cluster=IS110_140;IS_type=partial;GoI_position=Left;GoI_distance=1424
RUP_EGM_129	RUP	NODE_7253_length_15079_cov_5.877529	fur	VFG	7624	8043	IS	2345	3435	IS_family=IS1595;IS_cluster=IS1595_235;IS_type=partial;GoI_position=Right;GoI_distance=4189
RUP_EGM_130	RUP	NODE_7406_length_14948_cov_3.945209	eno	VFG	7643	8983	IS	11796	13750	IS_family=IS5;IS_cluster=IS5_302;IS_type=partial;GoI_position=Left;GoI_distance=2813
RUP_EGM_131	RUP	NODE_75552_length_3932_cov_11.709569	fexA	ARG	1657	3114	IS	4	695	IS_family=IS630;IS_cluster=IS630_193;IS_type=partial;GoI_position=Right;GoI_distance=962
RUP_EGM_132	RUP	NODE_7910_length_14562_cov_5.528848	sigA_rpoV	VFG	9724	10515	IS	5080	6263	IS_family=IS630;IS_cluster=IS630_218|IS630||protein:proph:160562;IS_type=partial;GoI_position=Right;GoI_distance=3461
RUP_EGM_133	RUP	NODE_819_length_40346_cov_2.833462	gmd	VFG	30704	31705	IS	33886	35435	IS_family=ISAS1;IS_cluster=ISAS1_192;IS_type=partial;GoI_position=Left;GoI_distance=2181
RUP_EGM_134	RUP	NODE_822_length_40292_cov_14.087805	rosA	ARG	37005	38240	IS	40115	40292	IS_family=IS66;IS_cluster=IS66_393;IS_type=partial;GoI_position=Left;GoI_distance=1875
RUP_EGM_135	RUP	NODE_88_length_156379_cov_11.369828	ctpV	VFG	91649	93895	IS	98610	99746	IS_family=IS481;IS_cluster=IS481_228;IS_type=complete;GoI_position=Left;GoI_distance=4715
RUP_EGM_136	RUP	NODE_8817_length_13827_cov_8.853180	hspX	VFG	2254	2715	IS	5370	6847	IS_family=ISAS1;IS_cluster=ISAS1_163;IS_type=complete;GoI_position=Left;GoI_distance=2655
RUP_EGM_137	RUP	NODE_890_length_38848_cov_23.682443	eno	VFG	9683	10972	IS	14475	15812	IS_family=IS21;IS_cluster=IS21_259;IS_type=partial;GoI_position=Left;GoI_distance=3503
RUP_EGM_138	RUP	NODE_8998_length_13703_cov_4.380349	wbpA	VFG	3692	4996	IS	5	1007	IS_family=IS21;IS_cluster=IS21_288;IS_type=partial;GoI_position=Right;GoI_distance=2685
RUP_EGM_139	RUP	NODE_8998_length_13703_cov_4.380349	wbpA	VFG	3692	4996	IS	520	2766	IS_family=IS21;IS_cluster=IS21_35;IS_type=complete;GoI_position=Right;GoI_distance=926
RUP_EGM_140	RUP	NODE_8998_length_13703_cov_4.380349	wbpA	VFG	3692	4996	IS	6760	11968	IS_family=IS6;IS_cluster=IS6_292;IS_type=complete;GoI_position=Left;GoI_distance=1764
RUP_EGM_141	RUP	NODE_921_length_38297_cov_12.522854	regX3	VFG	25669	26349	IS	26468	27886	IS_family=IS701;IS_cluster=IS701_101;IS_type=complete;GoI_position=Left;GoI_distance=119
RUP_EGM_142	RUP	NODE_925_length_38209_cov_8.149630	cheM	VFG	12957	14330	IS	11241	12412	IS_family=IS630;IS_cluster=IS630_193;IS_type=complete;GoI_position=Right;GoI_distance=545
RUP_EGM_144	RUP	NODE_9700_length_13236_cov_3.395266	gmd	VFG	1486	2478	IS	4716	5651	IS_family=IS630;IS_cluster=IS630_328;IS_type=partial;GoI_position=Left;GoI_distance=2238
RUP_EGM_145	RUP	NODE_9700_length_13236_cov_3.395266	gmd	VFG	2475	3530	IS	4716	5651	IS_family=IS630;IS_cluster=IS630_328;IS_type=partial;GoI_position=Left;GoI_distance=1186
RUP_EGM_146	RUP	NODE_9700_length_13236_cov_3.395266	Y_RS05665	VFG	3666	4604	IS	4716	5651	IS_family=IS630;IS_cluster=IS630_328;IS_type=partial;GoI_position=Left;GoI_distance=112
RUP_EGM_147	RUP	NODE_972_length_37152_cov_23.344125	algD	VFG	27493	28806	IS	22380	23384	IS_family=IS982;IS_cluster=IS982_266|IS982||protein:plasmid:145667;IS_type=complete;GoI_position=Right;GoI_distance=4109
RUP_EGM_11	RUP	NODE_123_length_132737_cov_9.072881	rsmA/csrA	VFG/ARG	7849	8043	Prophage	2340	8043	transposable=False; VOG7406, VOG4571, VOG8349, VOG4571, VOG1377
