## Supplementary Figures and Tables for "Life on the edge: microbial diversity, resistome, and virulome in soils from the Union Glacier cold desert": Supplementary_Table_11_Bacterial_Isolates.xlsx

### Sheet: Isolates
Supplementary Table 11. Bacterial isolates from Union Glacier soils.
Isolate code	Taxonomy	Soil sample	Culture media	T° culture	Days of culture	GenBank Accession
RD1	Arthrobacter sp.	RD	Luria-Bertani (LB)	18°C	7	PP165510
RD2	Arthrobacter sp.	RD	Czapek	18°C	7	PP165511
RD3	Arthrobacter sp.	RD	Czapek	18°C	7	PP165512
RD4	Arthrobacter sp.	RD	Czapek	18°C	7	PP165513
RD5	Arthrobacter sp.	RD	Luria-Bertani (LB)	18°C	7	PP165514
RD6	Arthrobacter sp.	RD	Luria-Bertani (LB)	18°C	7	PP165515
RD7	Arthrobacter sp.	RD	Luria-Bertani (LB)	18°C	7	PP165516
RD8	Arthrobacter sp.	RD	Luria-Bertani (LB)	18°C	7	PP165517
RD9	Arthrobacter sp.	RD	Luria-Bertani (LB)	18°C	7	PP165518
RD10	Arthrobacter sp.	RD	Luria-Bertani (LB)	18°C	7	PP165519
RU11	Plantibacter sp.	RU	Luria-Bertani (LB)	18°C	7	PP165520
RU12	Pseudarthrobacter sp.	RU	Luria-Bertani (LB)	18°C	7	PP165521
RU13	Plantibacter sp.	RU	Luria-Bertani (LB)	18°C	7	PP165522
RU14	Pseudarthrobacter sp.	RU	Luria-Bertani (LB)	18°C	7	PP165523
RU15	Pseudarthrobacter sp.	RU	Czapek	18°C	7	PP165524
RU16	Arthrobacter sp.	RU	Czapek	18°C	7	PP165525
RU18	Plantibacter sp.	RU	Nitrogen Free Media (NFM)	18°C	7	PP165526
RU19	Pseudarthrobacter sp.	RU	Nitrogen Free Media (NFM)	18°C	7	PP165527
RU20	Arthrobacter sp.	RU	R2A	15°C	14	PP465481
RU31	Arthrobacter sp.	RU	R2A	15°C	14	PP465482
RU32	Arthrobacter sp.	RU	R2A	15°C	14	pending
RU17	Brevibacterium sp.	RU	R2A	15°C	14	PP465483
RU46	Brevibacterium sp.	RU	R2A	15°C	14	PP465484
EH125	Flavobacterium sp.	EH	R2A	15°C	14	PP465485
RU8	Kocuria sp.	RU	R2A	15°C	14	PP465486
RU39	Kocuria sp.	RU	R2A	15°C	14	PP465487
RU43	Kocuria sp.	RU	R2A	15°C	14	PP465488
RU56	Pseudarthrobacter sp.	RU	R2A	15°C	14	pending
RU57	Mycetocola sp.	RU	R2A	15°C	14	PP465489
RU61	Mycetocola sp.	RU	R2A	15°C	14	PP465490
RU66	Mycetocola sp.	RU	R2A	15°C	14	PP465491
RU68	Mycetocola sp.	RU	R2A	15°C	14	PP465492
RU75	Mycetocola sp.	RU	R2A	15°C	14	PP465493
RU87	Mycetocola sp.	RU	R2A	15°C	14	PP465494
RU92	Mycetocola sp.	RU	R2A	15°C	14	PP465495
RU96	Mycetocola sp.	RU	R2A	15°C	14	PP465496
RU88	Mycetocola sp.	RU	R2A	15°C	14	PP465497
RU23	Mycetocola sp.	RU	R2A	15°C	14	PP465498
RU25	Mycetocola sp.	RU	R2A	15°C	14	PP465499
RU40	Mycetocola sp.	RU	R2A	15°C	14	PP465500
RU59	Mycetocola sp.	RU	R2A	15°C	14	PP465501
RU107	Planococcus sp.	RU	R2A	15°C	14	PP465502
EH123	Pseudomonas sp.	EH	R2A	15°C	14	PP465503
EH124	Pseudomonas sp.	EH	R2A	15°C	14	PP465504
EH128	Pseudomonas sp.	EH	R2A	15°C	14	PP465505
RD11	Pseudomonas sp.	RD	R2A	15°C	14	PP465506
RD12	Pseudomonas sp.	RD	R2A	15°C	14	PP465507
RU76	Pseudomonas sp.	RU	R2A	15°C	14	PP465508
RU5	Sphingomonas sp.	RU	R2A	15°C	14	PP465509
RU53	Sphingomonas sp.	RU	R2A	15°C	14	PP465510
RU44	Mycetocola sp.	RU	R2A	15°C	14	PP465511
